# Oncogenic KRAS cells use Wnt signalling and cell dormancy to override homeostatic cell elimination mechanisms in adult pancreas

**DOI:** 10.1101/2024.02.13.579930

**Authors:** Beatriz Salvador-Barbero, Markella Alatsatianos, Jennifer P. Morton, Owen J. Sansom, Catherine Hogan

**Affiliations:** European Cancer Stem Cell Research Institute, School of Biosciences, Cardiff University, Cardiff CF24 4HQ, UK; CRUK Scotland Institute, Glasgow, G61 1BD, UK; School of Cancer Sciences, University of Glasgow, Glasgow, G61 1QH, UK

**Keywords:** Epithelial homeostasis, cell extrusion, cell competition, oncogenic RAS, mutant Tp53, pancreas, Wnt5a, cell dormancy, pancreatic cancer

## Abstract

Epithelial tissues use homeostatic defence mechanisms to actively expel aberrant or genetically mutant cells and prevent disease. When present in healthy tissues in low numbers, we show that cells expressing cancer-causing mutations (KrasG12D, p53R172H) compete with normal cells for survival and are often eliminated. Thus, tumour initiation must require mechanisms whereby mutant cells override tissue defence mechanisms to remain in a tissue; however, the biology of these initial events is poorly understood. Here, we use an *in vivo* model of sporadic tumorigenesis in the adult pancreas to show that a population of KrasG12D- or p53R172H-expressing cells are never eliminated from the epithelium. Using RNA sequencing of non-eliminated populations and quantitative fluorescence imaging, we show that β-catenin-independent Wnt5a signalling, and cell dormancy are key features of surviving KrasG12D cells *in vivo*. We demonstrate that Wnt5a (and not Wnt3a) inhibits apical extrusion of RasV12 cells *in vitro* by promoting stable E-cadherin-based cell-cell adhesions at RasV12-normal cell-cell boundaries. Inhibition of Wnt5a signalling restores E-cadherin dynamics at normal-mutant boundaries and apical extrusion *in vitro*. RasV12 cells arrested in the cell cycle are not extruded and this is rescued when Wnt signalling is inhibited. In the pancreas, Wnt signalling, E-cadherin and β-catenin are increased at cell-cell contacts between non-eliminated KrasG12D cells and normal neighbours. Importantly, we demonstrate that active Wnt signalling is a general mechanism required to promote KrasG12D and p53R172H cell survival *in vivo*. Treatment with porcupine inhibitor rescues pancreas tissue defence by switching mutant cell retention to cell expulsion. Our results suggest that RAS mutant cells activate Wnt and a dormant cell state to avoid cell expulsion and to survive in the adult pancreas.
