## Supplemental Table 1 for "Oncogenic KRAS cells use Wnt signalling and cell dormancy to override homeostatic cell elimination mechanisms in adult pancreas"

### Sheet: Up
Gene symbol	FoldChange	log2FoldChange	stat	pvalue	padj	dispGeneEst	dispFit	dispMAP	dispersion	betaConv	maxCooks
Cd300e	4.309	2.107	5.269	1.37218884176335e-07	0.00197566	0.13	0.0644	0.0922	0.0922	TRUE	0.2084
Cd300lf	4.394	2.135	5.093	3.51603782282889e-07	0.00197566	0.2024	0.0583	0.1183	0.1183	TRUE	0.2117
Ring1	3.386	1.759	5.106	3.28890729293082e-07	0.00197566	0.0831	0.065	0.073	0.073	TRUE	0.1802
Tagap1	3.025	1.597	5.004	5.60210691174231e-07	0.00236087	0.0352	0.0688	0.054	0.054	TRUE	0.1587
Trir	5.042	2.334	4.885	1.03440957632383e-06	0.00348741	0.265	0.069	0.1467	0.1467	TRUE	0.6882
Jund	3.873	1.954	4.598	4.27220403454688e-06	0.0120028	0.2122	0.0605	0.1246	0.1246	TRUE	0.3723
Tmem191	2.619	1.389	4.451	8.56335408458775e-06	0.0166164	0.0421	0.0678	0.0564	0.0564	TRUE	0.4751
Prox1	4.12	2.043	4.443	8.87155426850216e-06	0.0166164	0.241	0.0681	0.1396	0.1396	TRUE	0.0609
Sod3	3.253	1.702	4.263	2.01560030903922e-05	0.0229338	0.1027	0.0808	0.0894	0.0894	TRUE	1.4591
Fam149a	3.301	1.723	4.26	2.04074046409368e-05	0.0229338	0.1076	0.0809	0.0922	0.0922	TRUE	0.1654
Fut4	2.942	1.557	4.264	2.0094943499572e-05	0.0229338	0.0915	0.0704	0.0793	0.0793	TRUE	0.0933
Mospd3	2.428	1.28	4.276	1.90695918228867e-05	0.0229338	0.0583	0.0601	0.0589	0.0589	TRUE	0.5781
Itgax	2.68	1.422	4.276	1.90182974972715e-05	0.0229338	0.0593	0.0714	0.0663	0.0663	TRUE	0.1181
Plbd1	2.36	1.239	4.343	1.40334663518642e-05	0.0229338	0.0555	0.0556	0.0578	0.0578	TRUE	0.2625
Batf3	2.332	1.222	4.205	2.61632554888585e-05	0.0275646	0.039	0.0629	0.0524	0.0524	TRUE	0.4869
F2rl1	4.362	2.125	4.146	3.38264660331109e-05	0.0320242	0.2959	0.0814	0.166	0.166	TRUE	0.0138
Sdc1	4.64	2.214	4.144	3.41955880516288e-05	0.0320242	0.3156	0.0872	0.1724	0.1724	TRUE	0.1738
Ear2	3.67	1.876	4.074	4.62162322713824e-05	0.0410035	0.198	0.0815	0.1258	0.1258	TRUE	1.2622
F7	3.343	1.741	4.055	5.01208911221703e-05	0.0422444	0.1153	0.0863	0.0978	0.0978	TRUE	0.1875
Gamt	2.811	1.491	4.04	5.34123882523157e-05	0.0428749	0.1352	0.0603	0.0932	0.0932	TRUE	1.1356
Ypel3	3.19	1.674	4.014	5.96224282321457e-05	0.0456843	0.1928	0.0623	0.1174	0.1174	TRUE	3.5487
Ppp1r35	4.579	2.195	3.995	6.47683257259977e-05	0.0474696	0.2647	0.1005	0.161	0.161	TRUE	0.3822
Copz2	6.094	2.607	3.975	7.03471135220922e-05	0.0494101	0.2913	0.0696	0.1598	0.2913	TRUE	0.1033
Tnfrsf19	3.984	1.994	3.923	8.76225296567931e-05	0.050349	0.3006	0.0775	0.1651	0.1651	TRUE	0.074
Kcnn4	3.862	1.949	3.931	8.46147310369899e-05	0.050349	0.2824	0.0742	0.1574	0.1574	TRUE	0.3588
Ncald	3.682	1.881	3.92	8.85152644878497e-05	0.050349	0.2621	0.0734	0.1486	0.1486	TRUE	0.0722
Adprs	2.683	1.424	3.905	9.41996703279782e-05	0.050349	0.1024	0.0678	0.0827	0.0827	TRUE	0.087
Ash2l	2.708	1.437	3.905	9.43769666769684e-05	0.050349	0.1321	0.0604	0.0921	0.0921	TRUE	0.1935
Fscn1	3.841	1.942	3.924	8.71563864873561e-05	0.050349	0.2345	0.087	0.1433	0.1433	TRUE	0.5529
Serp1	2.988	1.579	3.902	9.55784793886564e-05	0.050349	0.2052	0.0554	0.1175	0.1175	TRUE	0.1401
Fbxl6	2.724	1.446	3.942	8.0800848527653e-05	0.050349	0.0704	0.0776	0.0746	0.0746	TRUE	0.1442
2310061I04Rik	2.846	1.509	3.89	0.000100178	0.051173	0.0739	0.0844	0.0801	0.0801	TRUE	0.0397
H2ax	4.158	2.056	3.851	0.000117727	0.0537146	0.2845	0.0892	0.1642	0.1642	TRUE	0.1534
Car8	3.731	1.899	3.85	0.0001179	0.0537146	0.2087	0.092	0.1369	0.1369	TRUE	0.318
Uqcrfs1	3.07	1.618	3.854	0.000116036	0.0537146	0.1973	0.0629	0.1195	0.1195	TRUE	1.2478
Epdr1	4.307	2.107	3.853	0.00011672	0.0537146	0.3085	0.0942	0.176	0.176	TRUE	0.059
Tbcc	3.788	1.921	3.818	0.000134755	0.0582451	0.2818	0.0778	0.1589	0.1589	TRUE	1.5396
Scara3	5.401	2.433	3.821	0.000132889	0.0582451	0.2808	0.065	0.1525	0.2808	TRUE	0.0262
Olfml1	4.997	2.321	3.788	0.000152062	0.0601802	0.2575	0.1353	0.174	0.174	TRUE	0.3918
Cib2	3.378	1.756	3.795	0.00014739	0.0601802	0.2262	0.0731	0.1338	0.1338	TRUE	0.2292
Gadd45gip1	2.95	1.561	3.798	0.000145619	0.0601802	0.1618	0.0683	0.1073	0.1073	TRUE	0.0963
Cyc1	2.782	1.476	3.785	0.000153512	0.0601802	0.1696	0.0591	0.1055	0.1055	TRUE	0.1849
Arhgap9	2.825	1.498	3.759	0.00017057	0.0625707	0.1758	0.0587	0.1105	0.1105	TRUE	0.0791
Saraf	2.646	1.404	3.759	0.000170745	0.0625707	0.1543	0.0563	0.0991	0.0991	TRUE	0.1153
Aldh1a2	2.597	1.377	3.762	0.000168554	0.0625707	0.0741	0.0784	0.0767	0.0767	TRUE	0.3264
Zfp358	3.506	1.81	3.752	0.000175586	0.0629756	0.2093	0.0851	0.1337	0.1337	TRUE	0.1371
Shank2	3.23	1.691	3.737	0.000186564	0.0641817	0.2276	0.0699	0.1346	0.1346	TRUE	0.2523
Dnajc3	2.481	1.311	3.74	0.000184357	0.0641817	0.121	0.0559	0.0875	0.0875	TRUE	0.29
Fgfr3	3.315	1.729	3.728	0.00019282	0.0644795	0.2411	0.0708	0.1403	0.1403	TRUE	0.1078
Gdf15	9.994	3.321	3.722	0.00019784	0.0644795	0.5703	0.0568	0.2459	0.5703	TRUE	0.7162
Carmil1	2.652	1.407	3.72	0.000198904	0.0644795	0.1499	0.0593	0.0992	0.0992	TRUE	0.0337
Hmgb1-ps8	3.097	1.631	3.705	0.000211369	0.0645008	0.1829	0.0763	0.1206	0.1206	TRUE	0.4166
Eml1	3.096	1.63	3.693	0.000221814	0.0645008	0.1955	0.0749	0.123	0.123	TRUE	0.0643
Smim5	3.804	1.928	3.689	0.000225481	0.0645008	0.2599	0.0972	0.1602	0.1602	TRUE	0.0387
Fstl4	4.051	2.018	3.676	0.000237234	0.0645008	0.2952	0.1016	0.1736	0.1736	TRUE	0.0238
Tdp2	2.786	1.478	3.688	0.000226237	0.0645008	0.168	0.063	0.1076	0.1076	TRUE	0.3592
Tsen34	2.97	1.571	3.679	0.000234332	0.0645008	0.1974	0.0656	0.1206	0.1206	TRUE	0.7522
Ccl22	3.457	1.79	3.692	0.000222623	0.0645008	0.259	0.0849	0.1463	0.1463	TRUE	0.2048
Efhd1	2.913	1.542	3.708	0.000208733	0.0645008	0.0996	0.0885	0.0928	0.0928	TRUE	0.8735
Fgfr4	4.292	2.101	3.682	0.000231363	0.0645008	0.2639	0.1145	0.1697	0.1697	TRUE	0.0565
Capns1	2.848	1.51	3.698	0.000217043	0.0645008	0.1987	0.0572	0.1177	0.1177	TRUE	3.6507
Il17re	2.952	1.561	3.668	0.000244521	0.0654268	0.1435	0.0818	0.1069	0.1069	TRUE	1.2953
Fam20c	2.698	1.432	3.655	0.000256924	0.0676715	0.1677	0.0594	0.1061	0.1061	TRUE	0.5583
Mpv17l2	3.128	1.645	3.642	0.00027093	0.0702627	0.17	0.0835	0.1179	0.1179	TRUE	0.5362
Rsrp1	2.282	1.19	3.628	0.000285285	0.0708086	0.0989	0.0563	0.0762	0.0762	TRUE	1.2692
Tspan17	2.851	1.512	3.631	0.000282216	0.0708086	0.1982	0.061	0.1182	0.1182	TRUE	0.0723
Aldoc	3.217	1.686	3.626	0.00028776	0.0708086	0.2496	0.0692	0.143	0.143	TRUE	0.0314
Bicc1	2.846	1.509	3.624	0.000289838	0.0708086	0.1612	0.0727	0.1102	0.1102	TRUE	0.0387
Proser2	3.569	1.836	3.617	0.000297502	0.0716427	0.201	0.0989	0.14	0.14	TRUE	0.129
Emc6	2.474	1.307	3.599	0.000319654	0.0748391	0.1213	0.0621	0.0881	0.0881	TRUE	0.0913
Tradd	2.333	1.222	3.578	0.000345999	0.0777668	0.0998	0.0607	0.0783	0.0783	TRUE	0.0559
Ccnl2	2.675	1.42	3.585	0.000337006	0.0777668	0.1846	0.0561	0.1117	0.1117	TRUE	0.5855
F3	2.972	1.572	3.581	0.000342444	0.0777668	0.1915	0.0747	0.122	0.122	TRUE	1.8595
Uba5	2.375	1.248	3.571	0.000355766	0.0789099	0.1126	0.0595	0.0836	0.0836	TRUE	0.5367
Tinagl1	2.904	1.538	3.565	0.000364111	0.0797119	0.1716	0.0748	0.1148	0.1148	TRUE	0.0318

### Sheet: Down  
Gene symbol	FoldChange	log2FoldChange	stat	pvalue	padj	dispGeneEst	dispFit	dispMAP	dispersion	betaConv	maxCooks
H2-Q1	0.258	-1.957	-4.51	6.47104407683772e-06	0.0155832	0.1211	0.0848	0.0986	0.0986	TRUE	0.1312
H2-T3	0.25	-2.002	-3.608	0.000307974	0.0731199	0.1394	0.1228	0.1279	0.1279	TRUE	0.1236
