## Supplemental Table 2 for "Oncogenic KRAS cells use Wnt signalling and cell dormancy to override homeostatic cell elimination mechanisms in adult pancreas"

### Sheet: Down
Gene symbol	FoldChange	log2FoldChange	stat	pvalue	padj	dispGeneEst	dispFit	dispMAP	dispersion	betaConv	maxCooks
2610035D17Rik	0.246	-2.023	-5.65	1.60607402604266e-08	0.000112144	0.1023	0.0645	0.0799	0.0799	TRUE	1.0979
Gm7887	0.159	-2.652	-5.668	1.44714688971502e-08	0.000112144	0.0678	0.0955	0.0854	0.0854	TRUE	0.1181
Gm5786	0.102	-3.297	-5.559	2.71040928728465e-08	0.000151403	0.3037	0.0969	0.152	0.152	TRUE	0.1958
Gm45778	0.27	-1.887	-4.587	4.50378242588515e-06	0.0157238	0.1021	0.0858	0.092	0.092	TRUE	0.548
Trp53	0.347	-1.526	-4.365	1.27392115347251e-05	0.0296505	0.1173	0.0587	0.0843	0.0843	TRUE	0.4047
AI429214	0.267	-1.904	-4.293	1.76351884718018e-05	0.0378885	0.197	0.0774	0.1184	0.1184	TRUE	1.2573
Selenbp2	0.134	-2.897	-4.253	2.1114539361774e-05	0.0421235	0.3068	0.0717	0.1587	0.3068	TRUE	0.1554
Nlrp1c-ps	0.396	-1.336	-4.134	3.55912068512993e-05	0.0662708	0.0621	0.0666	0.0648	0.0648	TRUE	0.5446
Gm13456	0.388	-1.364	-4.105	4.05152158842451e-05	0.0707244	0.0364	0.0784	0.0614	0.0614	TRUE	0.0808
Tmod4	0.211	-2.247	-4.071	4.67978701937068e-05	0.0768861	0.2714	0.1034	0.1634	0.1634	TRUE	0.4183
H2ac25	0.41	-1.285	-4.052	5.07730329330624e-05	0.0787828	0.0704	0.0623	0.066	0.066	TRUE	0.0523

### Sheet: Up
Id	FoldChange	log2FoldChange	stat	pvalue	padj	dispGeneEst	dispFit	dispMAP	dispersion	betaConv	maxCooks
Gm18860	6.768	2.759	5.116	3.12080891680139e-07	0.00145274	0.0619	0.1177	0.1007	0.1007	TRUE	0.5267
Gm43244	9.316	3.22	4.599	4.25458669799917e-06	0.0157238	0.11	0.1525	0.1453	0.1453	TRUE	0.4386
Tagap1	2.693	1.429	4.51	6.48760301392396e-06	0.0201332	0.0352	0.0688	0.054	0.054	TRUE	0.1587
4930509H03Rik	4.503	2.171	4.399	1.08821488239894e-05	0.0296505	0	0.1238	0.0778	0.0778	TRUE	0.216
Ubb-ps	2.751	1.46	4.368	1.25590670154533e-05	0.0296505	0.0832	0.063	0.0716	0.0716	TRUE	0.5609
Cd300lf	7.702	2.945	7.054	1.74360155888623e-12	2.43493957698462e-08	0.2024	0.0583	0.1183	0.1183	TRUE	0.2117
Cd300e	7.547	2.916	7.383	1.55287061360091e-13	4.33716762378733e-09	0.13	0.0644	0.0922	0.0922	TRUE	0.2084
