## Supplemental Table 3 for "Oncogenic KRAS cells use Wnt signalling and cell dormancy to override homeostatic cell elimination mechanisms in adult pancreas"

### Sheet: Down
Id	FoldChange	log2FoldChange	stat	pvalue	padj	dispGeneEst	dispFit	dispMAP	dispersion	betaConv	maxCooks
Gm12166	0.331	-1.594	-4.651	3.30139223661682e-06	0.0286638	0.0948	0.0644	0.0766	0.0766	TRUE	0.2005

### Sheet: Up
Id	FoldChange	log2FoldChange	stat	pvalue	padj	dispGeneEst	dispFit	dispMAP	dispersion	betaConv	maxCooks
Cd300lf	5.263	2.396	5.73	1.00486236720947e-08	0.000261737	0.2024	0.0583	0.1183	0.1183	TRUE	0.2117
Tagap1	3.036	1.602	5.07	3.97710264753386e-07	0.00690611	0.0352	0.0688	0.054	0.054	TRUE	0.1587
Ubb-ps	3.176	1.667	4.995	5.8869417263947e-07	0.00766686	0.0832	0.063	0.0716	0.0716	TRUE	0.5609
Gm18860	5.857	2.55	4.704	2.55279278396205e-06	0.026597	0.0619	0.1177	0.1007	0.1007	TRUE	0.5267
Cd300e	5.508	2.462	6.21	5.2946588249025e-10	2.75819956824471e-05	0.13	0.0644	0.0922	0.0922	TRUE	0.2084
