## Supplemental Table 4 for "Oncogenic KRAS cells use Wnt signalling and cell dormancy to override homeostatic cell elimination mechanisms in adult pancreas"

### Sheet: gsea_report_for_KC_170248777867
NAME	GS<br> follow link to MSigDB	GS DETAILS	SIZE	ES	NES	NOM p-val	FDR q-val	FWER p-val	RANK AT MAX	LEADING EDGE
KEGG_MEDICUS_VARIANT_MUTATION_CAUSED_ABERRANT_TDP43_TO_ELECTRON_TRANSFER_IN_COMPLEX_I	KEGG_MEDICUS_VARIANT_MUTATION_CAUSED_ABERRANT_TDP43_TO_ELECTRON_TRANSFER_IN_COMPLEX_I	Details ...	45	0.52057	1.77226	0.0013624	0.0795398	0.328	5418	tags=53%, list=29%, signal=75%
KEGG_MEDICUS_REFERENCE_ELECTRON_TRANSFER_IN_COMPLEX_I	KEGG_MEDICUS_REFERENCE_ELECTRON_TRANSFER_IN_COMPLEX_I	Details ...	44	0.528024	1.78314	0	0.0830221	0.299	5418	tags=55%, list=29%, signal=77%
KEGG_MEDICUS_REFERENCE_AGE_RAGE_SIGNALING_PATHWAY	KEGG_MEDICUS_REFERENCE_AGE_RAGE_SIGNALING_PATHWAY	Details ...	16	0.672841	1.79331	0.00157729	0.0938234	0.275	2194	tags=31%, list=12%, signal=35%
KEGG_MEDICUS_REFERENCE_WNT5A_ROR_SIGNALING_PATHWAY	KEGG_MEDICUS_REFERENCE_WNT5A_ROR_SIGNALING_PATHWAY	Details ...	16	0.659227	1.81816	0.00476947	0.0948537	0.21	2527	tags=50%, list=14%, signal=58%
KEGG_MEDICUS_VARIANT_MUTATION_CAUSED_ABERRANT_SNCA_TO_ELECTRON_TRANSFER_IN_COMPLEX_I	KEGG_MEDICUS_VARIANT_MUTATION_CAUSED_ABERRANT_SNCA_TO_ELECTRON_TRANSFER_IN_COMPLEX_I	Details ...	45	0.51599	1.73126	0.00134771	0.096176	0.49	5418	tags=53%, list=29%, signal=75%
KEGG_MEDICUS_VARIANT_MUTATION_ACTIVATED_FGFR3_TO_RAS_ERK_SIGNALING_PATHWAY	KEGG_MEDICUS_VARIANT_MUTATION_ACTIVATED_FGFR3_TO_RAS_ERK_SIGNALING_PATHWAY	Details ...	16	0.642998	1.73544	0.003125	0.10398	0.465	2338	tags=31%, list=13%, signal=36%
KEGG_MEDICUS_VARIANT_MUTATION_INACTIVATED_PINK1_TO_ELECTRON_TRANSFER_IN_COMPLEX_I	KEGG_MEDICUS_VARIANT_MUTATION_INACTIVATED_PINK1_TO_ELECTRON_TRANSFER_IN_COMPLEX_I	Details ...	45	0.537259	1.83873	0	0.107335	0.169	5418	tags=56%, list=29%, signal=79%
KEGG_MEDICUS_PATHOGEN_KSHV_VGPCR_TO_GNB_G_ERK_SIGNALING_PATHWAY	KEGG_MEDICUS_PATHOGEN_KSHV_VGPCR_TO_GNB_G_ERK_SIGNALING_PATHWAY	Details ...	31	0.536809	1.70276	0.0058309	0.122041	0.604	2870	tags=35%, list=16%, signal=42%
KEGG_MEDICUS_VARIANT_MUTATION_CAUSED_ABERRANT_ABETA_TO_ELECTRON_TRANSFER_IN_COMPLEX_I	KEGG_MEDICUS_VARIANT_MUTATION_CAUSED_ABERRANT_ABETA_TO_ELECTRON_TRANSFER_IN_COMPLEX_I	Details ...	51	0.482296	1.67449	0.00408719	0.135968	0.723	5418	tags=51%, list=29%, signal=72%
KEGG_MEDICUS_ENV_FACTOR_E2_TO_RAS_ERK_SIGNALING_PATHWAY	KEGG_MEDICUS_ENV_FACTOR_E2_TO_RAS_ERK_SIGNALING_PATHWAY	Details ...	16	0.625461	1.68047	0.00884956	0.139939	0.702	2194	tags=25%, list=12%, signal=28%
KEGG_MEDICUS_REFERENCE_KITLG_KIT_RAS_ERK_SIGNALING_PATHWAY	KEGG_MEDICUS_REFERENCE_KITLG_KIT_RAS_ERK_SIGNALING_PATHWAY	Details ...	15	0.618216	1.65136	0.0110585	0.141022	0.796	2194	tags=27%, list=12%, signal=30%
KEGG_MEDICUS_REFERENCE_HGF_MET_RAS_ERK_SIGNALING_PATHWAY	KEGG_MEDICUS_REFERENCE_HGF_MET_RAS_ERK_SIGNALING_PATHWAY	Details ...	15	0.630489	1.65872	0.0046875	0.145067	0.775	2194	tags=27%, list=12%, signal=30%
KEGG_MEDICUS_VARIANT_MUTATION_ACTIVATED_MET_TO_RAS_ERK_SIGNALING_PATHWAY	KEGG_MEDICUS_VARIANT_MUTATION_ACTIVATED_MET_TO_RAS_ERK_SIGNALING_PATHWAY	Details ...	15	0.623437	1.63749	0.0125984	0.151346	0.845	2194	tags=27%, list=12%, signal=30%
KEGG_MEDICUS_REFERENCE_FLT3LG_FLT3_RAS_ERK_SIGNALING_PATHWAY	KEGG_MEDICUS_REFERENCE_FLT3LG_FLT3_RAS_ERK_SIGNALING_PATHWAY	Details ...	15	0.618854	1.62456	0.0127186	0.160087	0.879	3424	tags=33%, list=19%, signal=41%
KEGG_MEDICUS_VARIANT_MUTATION_CAUSED_ABERRANT_ABETA_TO_AGE_RAGE_SIGNALING_PATHWAY	KEGG_MEDICUS_VARIANT_MUTATION_CAUSED_ABERRANT_ABETA_TO_AGE_RAGE_SIGNALING_PATHWAY	Details ...	17	0.673632	1.85816	0.00148588	0.160211	0.13	2542	tags=35%, list=14%, signal=41%
KEGG_MEDICUS_REFERENCE_TGFA_EGFR_RAS_ERK_SIGNALING_PATHWAY	KEGG_MEDICUS_REFERENCE_TGFA_EGFR_RAS_ERK_SIGNALING_PATHWAY	Details ...	15	0.609186	1.58153	0.0274194	0.180014	0.955	2194	tags=27%, list=12%, signal=30%
KEGG_MEDICUS_REFERENCE_DNA_REPLICATION_TERMINATION	KEGG_MEDICUS_REFERENCE_DNA_REPLICATION_TERMINATION	Details ...	21	0.550625	1.58512	0.00722543	0.183874	0.949	5593	tags=52%, list=30%, signal=75%
KEGG_MEDICUS_REFERENCE_TNF_JNK_SIGNALING_PATHWAY	KEGG_MEDICUS_REFERENCE_TNF_JNK_SIGNALING_PATHWAY		16	0.581459	1.57027	0.0248834	0.189308	0.968	2372	tags=38%, list=13%, signal=43%
KEGG_MEDICUS_REFERENCE_CXCR_GNB_G_ERK_SIGNALING_PATHWAY	KEGG_MEDICUS_REFERENCE_CXCR_GNB_G_ERK_SIGNALING_PATHWAY	Details ...	26	0.525526	1.5867	0.0166415	0.191386	0.949	2870	tags=31%, list=16%, signal=36%
KEGG_MEDICUS_REFERENCE_PP2A_AKT_SIGNALING_PATHWAY	KEGG_MEDICUS_REFERENCE_PP2A_AKT_SIGNALING_PATHWAY		19	0.550648	1.54598	0.0292758	0.195049	0.984	5693	tags=58%, list=31%, signal=84%
KEGG_MEDICUS_REFERENCE_REGULATION_OF_GF_RTK_RAS_ERK_SIGNALING_UBIQUITINATION_OF_RTK_BY_CBL	KEGG_MEDICUS_REFERENCE_REGULATION_OF_GF_RTK_RAS_ERK_SIGNALING_UBIQUITINATION_OF_RTK_BY_CBL		25	0.514244	1.53963	0.0306569	0.197781	0.991	4364	tags=60%, list=24%, signal=79%
KEGG_MEDICUS_VARIANT_AMPLIFIED_FGFR_TO_RAS_ERK_SIGNALING_PATHWAY	KEGG_MEDICUS_VARIANT_AMPLIFIED_FGFR_TO_RAS_ERK_SIGNALING_PATHWAY		15	0.588952	1.55811	0.0287879	0.199961	0.98	3895	tags=33%, list=21%, signal=42%
KEGG_MEDICUS_REFERENCE_MITOCHONDRIAL_COMPLEX_UCP1_IN_THERMOGENESIS	KEGG_MEDICUS_REFERENCE_MITOCHONDRIAL_COMPLEX_UCP1_IN_THERMOGENESIS		62	0.435519	1.55253	0.0122783	0.200097	0.983	5300	tags=45%, list=29%, signal=63%
KEGG_MEDICUS_REFERENCE_CXCL12_CXCR4_PKC_ERK_SIGNALING_PATHAWAY	KEGG_MEDICUS_REFERENCE_CXCL12_CXCR4_PKC_ERK_SIGNALING_PATHAWAY	Details ...	19	0.555564	1.58741	0.0261248	0.20155	0.949	5281	tags=63%, list=29%, signal=88%
KEGG_MEDICUS_REFERENCE_WNT_SIGNALING_MODULATION_LGR_RSPO	KEGG_MEDICUS_REFERENCE_WNT_SIGNALING_MODULATION_LGR_RSPO		19	0.53484	1.52783	0.0321101	0.201686	0.994	2910	tags=42%, list=16%, signal=50%
KEGG_MEDICUS_REFERENCE_PDGF_PDGFR_RAS_ERK_SIGNALING_PATHWAY	KEGG_MEDICUS_REFERENCE_PDGF_PDGFR_RAS_ERK_SIGNALING_PATHWAY	Details ...	17	0.581091	1.59449	0.03003	0.202142	0.94	2628	tags=29%, list=14%, signal=34%
KEGG_MEDICUS_REFERENCE_ACTIVATION_OF_PRC2.2_BY_UBIQUITINATION_OF_H2AK119_IN_GERMLINE_GENES	KEGG_MEDICUS_REFERENCE_ACTIVATION_OF_PRC2.2_BY_UBIQUITINATION_OF_H2AK119_IN_GERMLINE_GENES		27	0.50234	1.51811	0.0279001	0.202181	0.998	3539	tags=33%, list=19%, signal=41%
KEGG_MEDICUS_REFERENCE_RELN_VLDLR_PI3K_SIGNALING_PATHWAY	KEGG_MEDICUS_REFERENCE_RELN_VLDLR_PI3K_SIGNALING_PATHWAY		15	0.579664	1.54602	0.032641	0.203176	0.984	3891	tags=47%, list=21%, signal=59%
KEGG_MEDICUS_REFERENCE_GENE_SILENCING_BY_METHYLATION_OF_H3K27_AND_UBIQUITINATION_OF_H2AK119	KEGG_MEDICUS_REFERENCE_GENE_SILENCING_BY_METHYLATION_OF_H3K27_AND_UBIQUITINATION_OF_H2AK119		36	0.473856	1.53149	0.0280899	0.2037	0.994	5571	tags=47%, list=30%, signal=68%
KEGG_MEDICUS_REFERENCE_CXCR4_GNB_G_PLCB_PKC_SIGNALING_PATHWAY	KEGG_MEDICUS_REFERENCE_CXCR4_GNB_G_PLCB_PKC_SIGNALING_PATHWAY		31	0.477569	1.51972	0.0289855	0.206279	0.997	5357	tags=55%, list=29%, signal=77%
KEGG_MEDICUS_REFERENCE_GF_RTK_PI3K_SIGNALING_PATHWAY	KEGG_MEDICUS_REFERENCE_GF_RTK_PI3K_SIGNALING_PATHWAY		83	0.393011	1.50554	0.0114358	0.214111	0.999	4364	tags=48%, list=24%, signal=63%
KEGG_MEDICUS_PATHOGEN_HPV_E7_TO_PP2A_AKT_SIGNALING_PATYWAY	KEGG_MEDICUS_PATHOGEN_HPV_E7_TO_PP2A_AKT_SIGNALING_PATYWAY		16	0.55055	1.48997	0.0460829	0.23353	1	5693	tags=56%, list=31%, signal=81%
KEGG_MEDICUS_VARIANT_MUTATION_INACTIVATED_FGF17_TO_RAS_ERK_SIGNALING_PATHWAY	KEGG_MEDICUS_VARIANT_MUTATION_INACTIVATED_FGF17_TO_RAS_ERK_SIGNALING_PATHWAY		15	0.547636	1.4842	0.0609375	0.236073	1	3895	tags=27%, list=21%, signal=34%
KEGG_MEDICUS_PATHOGEN_HTLV_1_TAX_TO_SPINDLE_ASSEMBLY_CHECKPOINT_SIGNALING	KEGG_MEDICUS_PATHOGEN_HTLV_1_TAX_TO_SPINDLE_ASSEMBLY_CHECKPOINT_SIGNALING		15	0.547492	1.46212	0.0570108	0.239333	1	1573	tags=27%, list=9%, signal=29%
KEGG_MEDICUS_REFERENCE_CXCR4_GNAQ_PLCB_G_CALCINEURIN_SIGNALING_PATHWAY	KEGG_MEDICUS_REFERENCE_CXCR4_GNAQ_PLCB_G_CALCINEURIN_SIGNALING_PATHWAY		21	0.508554	1.46926	0.0430267	0.240647	1	3928	tags=43%, list=21%, signal=54%
KEGG_MEDICUS_PATHOGEN_HBV_HBX_TO_RAS_ERK_SIGNALING_PATHWAY	KEGG_MEDICUS_PATHOGEN_HBV_HBX_TO_RAS_ERK_SIGNALING_PATHWAY		15	0.54561	1.46352	0.0625954	0.243554	1	6408	tags=47%, list=35%, signal=72%
KEGG_MEDICUS_REFERENCE_GF_RTK_RAS_ERK_SIGNALING_PATHWAY	KEGG_MEDICUS_REFERENCE_GF_RTK_RAS_ERK_SIGNALING_PATHWAY		92	0.386266	1.47137	0.0125471	0.243752	1	4364	tags=43%, list=24%, signal=57%
KEGG_MEDICUS_REFERENCE_GF_RTK_RAS_PI3K_SIGNALING_PATHWAY	KEGG_MEDICUS_REFERENCE_GF_RTK_RAS_PI3K_SIGNALING_PATHWAY		89	0.383199	1.47156	0.0189873	0.250578	1	4364	tags=45%, list=24%, signal=59%
KEGG_MEDICUS_REFERENCE_COHESIN_DISSOCIATION_IN_ANAPHASE	KEGG_MEDICUS_REFERENCE_COHESIN_DISSOCIATION_IN_ANAPHASE		16	0.542289	1.44802	0.0569106	0.251555	1	1573	tags=25%, list=9%, signal=27%
KEGG_MEDICUS_REFERENCE_EGF_ERBB2_RAS_ERK_SIGNALING_PATHWAY	KEGG_MEDICUS_REFERENCE_EGF_ERBB2_RAS_ERK_SIGNALING_PATHWAY		16	0.535538	1.43497	0.068323	0.255477	1	3616	tags=31%, list=20%, signal=39%
KEGG_MEDICUS_REFERENCE_CCR2_GNB_G_PI3K_NFKB_SIGNALING_PATHWAY	KEGG_MEDICUS_REFERENCE_CCR2_GNB_G_PI3K_NFKB_SIGNALING_PATHWAY		31	0.451747	1.42775	0.0585831	0.255952	1	5357	tags=42%, list=29%, signal=59%
KEGG_MEDICUS_VARIANT_IGF2_OVEREXPRESSION_TO_RAS_ERK_SIGNALING_PATHWAY	KEGG_MEDICUS_VARIANT_IGF2_OVEREXPRESSION_TO_RAS_ERK_SIGNALING_PATHWAY		15	0.548229	1.43137	0.0744186	0.256212	1	3657	tags=27%, list=20%, signal=33%
KEGG_MEDICUS_VARIANT_LRP6_OVEREXPRESSION_TO_WNT_SIGNALING_PATHWAY	KEGG_MEDICUS_VARIANT_LRP6_OVEREXPRESSION_TO_WNT_SIGNALING_PATHWAY		45	0.424285	1.44839	0.0351906	0.257443	1	2527	tags=29%, list=14%, signal=33%
KEGG_MEDICUS_REFERENCE_CA2_PYK2_RAS_ERK_SIGNALING_PATHWAY	KEGG_MEDICUS_REFERENCE_CA2_PYK2_RAS_ERK_SIGNALING_PATHWAY		15	0.548104	1.43911	0.0616333	0.260798	1	6408	tags=47%, list=35%, signal=72%
KEGG_MEDICUS_REFERENCE_ANGIOTENSIN_ALDOSTERONE_SIGNALING_PATHWAY	KEGG_MEDICUS_REFERENCE_ANGIOTENSIN_ALDOSTERONE_SIGNALING_PATHWAY		28	0.462761	1.43514	0.0570175	0.261212	1	3928	tags=46%, list=21%, signal=59%
KEGG_MEDICUS_REFERENCE_SPINDLE_ASSEMBLY_CHECKPOINT_SIGNALING	KEGG_MEDICUS_REFERENCE_SPINDLE_ASSEMBLY_CHECKPOINT_SIGNALING		20	0.494123	1.40943	0.0768072	0.271668	1	1573	tags=20%, list=9%, signal=22%
KEGG_MEDICUS_REFERENCE_IGF_IGF1R_RAS_ERK_SIGNALING_PATHWAY	KEGG_MEDICUS_REFERENCE_IGF_IGF1R_RAS_ERK_SIGNALING_PATHWAY		16	0.515803	1.40424	0.0830816	0.274718	1	6408	tags=44%, list=35%, signal=67%
KEGG_MEDICUS_REFERENCE_WNT_SIGNALING_PATHWAY	KEGG_MEDICUS_REFERENCE_WNT_SIGNALING_PATHWAY		46	0.412135	1.4107	0.0443828	0.274723	1	2527	tags=28%, list=14%, signal=33%
KEGG_MEDICUS_REFERENCE_GNRH_GNRHR_PLCB_PKC_SIGNALING_PATHWAY	KEGG_MEDICUS_REFERENCE_GNRH_GNRHR_PLCB_PKC_SIGNALING_PATHWAY		20	0.48197	1.39172	0.095092	0.275391	1	5367	tags=65%, list=29%, signal=92%
KEGG_MEDICUS_PATHOGEN_HCMV_US28_TO_GNB_G_PI3K_NFKB_SIGNALING_PATHWAY	KEGG_MEDICUS_PATHOGEN_HCMV_US28_TO_GNB_G_PI3K_NFKB_SIGNALING_PATHWAY		30	0.449515	1.39679	0.0595065	0.277347	1	5357	tags=43%, list=29%, signal=61%
KEGG_MEDICUS_REFERENCE_LPAR_GNB_G_RHO_SIGNALING_PATHWAY	KEGG_MEDICUS_REFERENCE_LPAR_GNB_G_RHO_SIGNALING_PATHWAY		23	0.474133	1.39267	0.0746269	0.2791	1	6302	tags=61%, list=34%, signal=92%
KEGG_MEDICUS_REFERENCE_CCR5_GNB_G_PLCB_G_PKC_SIGNALING_PATHWAY	KEGG_MEDICUS_REFERENCE_CCR5_GNB_G_PLCB_G_PKC_SIGNALING_PATHWAY		26	0.453677	1.39834	0.0733533	0.279803	1	5357	tags=54%, list=29%, signal=76%
KEGG_MEDICUS_REFERENCE_FLT3LG_FLT3_RAS_PI3K_SIGNALING_PATHWAY	KEGG_MEDICUS_REFERENCE_FLT3LG_FLT3_RAS_PI3K_SIGNALING_PATHWAY		15	0.521593	1.41098	0.0777439	0.280424	1	3891	tags=40%, list=21%, signal=51%
KEGG_MEDICUS_REFERENCE_E2_ER_RAS_ERK_SIGNALING_PATHWAY	KEGG_MEDICUS_REFERENCE_E2_ER_RAS_ERK_SIGNALING_PATHWAY		23	0.467021	1.38545	0.0870229	0.280777	1	2194	tags=22%, list=12%, signal=25%
KEGG_MEDICUS_REFERENCE_ARL8_REGULATED_MICROTUBULE_PLUS_END_DIRECTED_TRANSPORT	KEGG_MEDICUS_REFERENCE_ARL8_REGULATED_MICROTUBULE_PLUS_END_DIRECTED_TRANSPORT		32	0.425885	1.37964	0.0704225	0.285887	1	3606	tags=31%, list=20%, signal=39%
KEGG_MEDICUS_PATHOGEN_HCMV_GB_TO_PDGFR_RAS_ERK_SIGNALING_PATHWAY	KEGG_MEDICUS_PATHOGEN_HCMV_GB_TO_PDGFR_RAS_ERK_SIGNALING_PATHWAY		15	0.520294	1.37508	0.0898876	0.288931	1	2194	tags=20%, list=12%, signal=23%
KEGG_MEDICUS_REFERENCE_TRAIP_DEPENDENT_REPLISOME_DISASSEMBLY	KEGG_MEDICUS_REFERENCE_TRAIP_DEPENDENT_REPLISOME_DISASSEMBLY		16	0.506822	1.36311	0.109231	0.30475	1	6063	tags=56%, list=33%, signal=84%
KEGG_MEDICUS_REFERENCE_PDGF_PDGFR_PLCG_CAMK_SIGNALING_PATHWAY	KEGG_MEDICUS_REFERENCE_PDGF_PDGFR_PLCG_CAMK_SIGNALING_PATHWAY		17	0.493943	1.35421	0.106928	0.315983	1	3459	tags=53%, list=19%, signal=65%
KEGG_MEDICUS_VARIANT_MUTATION_INACTIVATED_FGF8_TO_RAS_ERK_SIGNALING_PATHWAY	KEGG_MEDICUS_VARIANT_MUTATION_INACTIVATED_FGF8_TO_RAS_ERK_SIGNALING_PATHWAY		15	0.500156	1.33455	0.119632	0.33714	1	3895	tags=27%, list=21%, signal=34%
KEGG_MEDICUS_REFERENCE_BMP_SIGNALING_PATHWAY	KEGG_MEDICUS_REFERENCE_BMP_SIGNALING_PATHWAY		20	0.463419	1.33138	0.130564	0.337315	1	3749	tags=45%, list=20%, signal=56%
KEGG_MEDICUS_REFERENCE_PRNP_PI3K_NOX2_SIGNALING_PATHWAY	KEGG_MEDICUS_REFERENCE_PRNP_PI3K_NOX2_SIGNALING_PATHWAY		29	0.424495	1.32496	0.10917	0.338818	1	4185	tags=34%, list=23%, signal=45%
KEGG_MEDICUS_REFERENCE_ORGANIZATION_OF_THE_OUTER_KINETOCHORE	KEGG_MEDICUS_REFERENCE_ORGANIZATION_OF_THE_OUTER_KINETOCHORE		19	0.472978	1.32203	0.133748	0.339192	1	7163	tags=63%, list=39%, signal=103%
KEGG_MEDICUS_REFERENCE_FANCONI_ANEMIA_PATHWAY	KEGG_MEDICUS_REFERENCE_FANCONI_ANEMIA_PATHWAY		19	0.465057	1.32699	0.13142	0.339834	1	5799	tags=47%, list=32%, signal=69%
KEGG_MEDICUS_REFERENCE_CXCR4_GNB_G_RAC_SIGNALING_PATHWAY	KEGG_MEDICUS_REFERENCE_CXCR4_GNB_G_RAC_SIGNALING_PATHWAY		26	0.439421	1.33888	0.0964392	0.34025	1	2870	tags=31%, list=16%, signal=36%
KEGG_MEDICUS_REFERENCE_ACH_CHRN_RAS_ERK_SIGNALING_PATHWAY	KEGG_MEDICUS_REFERENCE_ACH_CHRN_RAS_ERK_SIGNALING_PATHWAY		21	0.459348	1.3357	0.106725	0.340577	1	2194	tags=24%, list=12%, signal=27%
KEGG_MEDICUS_REFERENCE_PINK_PARKIN_MEDIATED_AUTOPHAGOSOME_FORMATION	KEGG_MEDICUS_REFERENCE_PINK_PARKIN_MEDIATED_AUTOPHAGOSOME_FORMATION		15	0.498377	1.30639	0.145396	0.351898	1	4732	tags=47%, list=26%, signal=63%
KEGG_MEDICUS_VARIANT_EGF_OVEREXPRESSION_TO_RAS_ERK_SIGNALING_PATHWAY	KEGG_MEDICUS_VARIANT_EGF_OVEREXPRESSION_TO_RAS_ERK_SIGNALING_PATHWAY		15	0.500243	1.31199	0.123438	0.352295	1	3616	tags=27%, list=20%, signal=33%
KEGG_MEDICUS_REFERENCE_EGF_EGFR_RAS_ERK_SIGNALING_PATHWAY	KEGG_MEDICUS_REFERENCE_EGF_EGFR_RAS_ERK_SIGNALING_PATHWAY		16	0.484839	1.28928	0.143511	0.355381	1	4340	tags=31%, list=24%, signal=41%
KEGG_MEDICUS_REFERENCE_ORGANIZATION_OF_THE_INNER_KINETOCHORE	KEGG_MEDICUS_REFERENCE_ORGANIZATION_OF_THE_INNER_KINETOCHORE		17	0.472234	1.29648	0.123308	0.356177	1	6937	tags=53%, list=38%, signal=85%
KEGG_MEDICUS_VARIANT_MUTATION_ACTIVATED_EGFR_TO_RAS_ERK_SIGNALING_PATHWAY	KEGG_MEDICUS_VARIANT_MUTATION_ACTIVATED_EGFR_TO_RAS_ERK_SIGNALING_PATHWAY		15	0.485756	1.30661	0.158537	0.356742	1	2194	tags=20%, list=12%, signal=23%
KEGG_MEDICUS_REFERENCE_TNF_P38_SIGNALING_PATHWAY	KEGG_MEDICUS_REFERENCE_TNF_P38_SIGNALING_PATHWAY		23	0.443321	1.30105	0.137778	0.35764	1	3443	tags=30%, list=19%, signal=37%
KEGG_MEDICUS_REFERENCE_CD80_CD86_CTLA4_PP2A_SIGNALING_PATHWAY	KEGG_MEDICUS_REFERENCE_CD80_CD86_CTLA4_PP2A_SIGNALING_PATHWAY		22	0.448501	1.29802	0.148688	0.358153	1	5693	tags=50%, list=31%, signal=72%
KEGG_MEDICUS_REFERENCE_ACTIVATION_OF_PRC2.2_BY_UBIQUITINATION_OF_H2AK119	KEGG_MEDICUS_REFERENCE_ACTIVATION_OF_PRC2.2_BY_UBIQUITINATION_OF_H2AK119		22	0.446426	1.29264	0.150855	0.358794	1	3539	tags=27%, list=19%, signal=34%
KEGG_MEDICUS_REFERENCE_AUTOPHAGY_VESICLE_NUCLEATION_ELONGATION_MATURATION_MTORC1_PI3KC3_C1	KEGG_MEDICUS_REFERENCE_AUTOPHAGY_VESICLE_NUCLEATION_ELONGATION_MATURATION_MTORC1_PI3KC3_C1		16	0.470699	1.28991	0.152074	0.359002	1	3194	tags=25%, list=17%, signal=30%
KEGG_MEDICUS_REFERENCE_COPI_VESICLE_FORMATION	KEGG_MEDICUS_REFERENCE_COPI_VESICLE_FORMATION		23	0.438333	1.28161	0.159763	0.364613	1	4683	tags=43%, list=25%, signal=58%
KEGG_MEDICUS_PATHOGEN_HCMV_US28_TO_GNAQ_PLCB_G_CALCINEURIN_SIGNALING_PATHWAY	KEGG_MEDICUS_PATHOGEN_HCMV_US28_TO_GNAQ_PLCB_G_CALCINEURIN_SIGNALING_PATHWAY		18	0.466566	1.27335	0.167916	0.375674	1	3928	tags=39%, list=21%, signal=49%
KEGG_MEDICUS_PATHOGEN_HPV_E5_TO_EGFR_RAS_ERK_SIGNALING_PATHWAY	KEGG_MEDICUS_PATHOGEN_HPV_E5_TO_EGFR_RAS_ERK_SIGNALING_PATHWAY		15	0.486496	1.26941	0.171212	0.377942	1	2194	tags=20%, list=12%, signal=23%
KEGG_MEDICUS_REFERENCE_DISASSEMBLY_OF_MCC	KEGG_MEDICUS_REFERENCE_DISASSEMBLY_OF_MCC		17	0.455321	1.26277	0.195522	0.385867	1	3100	tags=24%, list=17%, signal=28%
KEGG_MEDICUS_VARIANT_MUTATION_INACTIVATED_ATP2B3_TO_ANGIOTENSIN_ALDOSTERONE_SIGNALING_PATHWAY	KEGG_MEDICUS_VARIANT_MUTATION_INACTIVATED_ATP2B3_TO_ANGIOTENSIN_ALDOSTERONE_SIGNALING_PATHWAY		23	0.422469	1.25102	0.169207	0.403981	1	3459	tags=39%, list=19%, signal=48%
KEGG_MEDICUS_REFERENCE_TIGHT_JUNCTION_ACTIN_SIGNALING_PATHWAY	KEGG_MEDICUS_REFERENCE_TIGHT_JUNCTION_ACTIN_SIGNALING_PATHWAY		37	0.381038	1.23743	0.180822	0.41076	1	2670	tags=30%, list=15%, signal=35%
KEGG_MEDICUS_ENV_FACTOR_DCE_TO_DNA_ADDUCTS	KEGG_MEDICUS_ENV_FACTOR_DCE_TO_DNA_ADDUCTS		15	0.457602	1.23442	0.186944	0.411358	1	4113	tags=53%, list=22%, signal=69%
KEGG_MEDICUS_REFERENCE_KEAP1_NRF2_SIGNALING_PATHWAY	KEGG_MEDICUS_REFERENCE_KEAP1_NRF2_SIGNALING_PATHWAY		20	0.426748	1.23131	0.171561	0.412278	1	4113	tags=45%, list=22%, signal=58%
KEGG_MEDICUS_PATHOGEN_HCMV_UL33_TO_GNB_G_RHO_SIGNALING_PATHWAY	KEGG_MEDICUS_PATHOGEN_HCMV_UL33_TO_GNB_G_RHO_SIGNALING_PATHWAY		33	0.382757	1.2284	0.183989	0.412947	1	6359	tags=48%, list=35%, signal=74%
KEGG_MEDICUS_REFERENCE_DEUBIQUITINATION_OF_H2AK119	KEGG_MEDICUS_REFERENCE_DEUBIQUITINATION_OF_H2AK119		25	0.413456	1.23758	0.187679	0.415409	1	5266	tags=44%, list=29%, signal=62%
KEGG_MEDICUS_VARIANT_MUTATION_ACTIVATED_CACNA1D_H_TO_ANGIOTENSIN_ALDOSTERONE_SIGNALING_PATHWAY	KEGG_MEDICUS_VARIANT_MUTATION_ACTIVATED_CACNA1D_H_TO_ANGIOTENSIN_ALDOSTERONE_SIGNALING_PATHWAY		24	0.411324	1.24155	0.170877	0.418065	1	3459	tags=38%, list=19%, signal=46%
KEGG_MEDICUS_REFERENCE_FGF_FGFR_RAS_ERK_SIGNALING_PATHWAY	KEGG_MEDICUS_REFERENCE_FGF_FGFR_RAS_ERK_SIGNALING_PATHWAY		35	0.381541	1.23766	0.187938	0.420395	1	2194	tags=23%, list=12%, signal=26%
KEGG_MEDICUS_REFERENCE_GLYCOLYSIS	KEGG_MEDICUS_REFERENCE_GLYCOLYSIS		23	0.41345	1.21769	0.213115	0.429128	1	1409	tags=17%, list=8%, signal=19%
KEGG_MEDICUS_REFERENCE_EGF_EGFR_PLCG_CAMK_SIGNALING_PATHWAY	KEGG_MEDICUS_REFERENCE_EGF_EGFR_PLCG_CAMK_SIGNALING_PATHWAY		15	0.463587	1.21026	0.219243	0.429607	1	3616	tags=53%, list=20%, signal=66%
KEGG_MEDICUS_REFERENCE_GPCR_PI3K_SIGNALING_PATHWAY	KEGG_MEDICUS_REFERENCE_GPCR_PI3K_SIGNALING_PATHWAY		32	0.376743	1.19473	0.212518	0.431227	1	6302	tags=56%, list=34%, signal=85%
KEGG_MEDICUS_ENV_FACTOR_NNK_NNN_TO_RAS_ERK_SIGNALING_PATHWAY	KEGG_MEDICUS_ENV_FACTOR_NNK_NNN_TO_RAS_ERK_SIGNALING_PATHWAY		19	0.428098	1.2114	0.229483	0.432124	1	3902	tags=32%, list=21%, signal=40%
KEGG_MEDICUS_REFERENCE_MISMATCH_REPAIR	KEGG_MEDICUS_REFERENCE_MISMATCH_REPAIR		26	0.393021	1.19569	0.211288	0.433888	1	5463	tags=35%, list=30%, signal=49%
KEGG_MEDICUS_VARIANT_MUTATION_ACTIVATED_KCNJ5_TO_ANGIOTENSIN_ALDOSTERONE_SIGNALING_PATHWAY	KEGG_MEDICUS_VARIANT_MUTATION_ACTIVATED_KCNJ5_TO_ANGIOTENSIN_ALDOSTERONE_SIGNALING_PATHWAY		25	0.403604	1.2055	0.227994	0.434232	1	3459	tags=36%, list=19%, signal=44%
KEGG_MEDICUS_REFERENCE_AREG_EGFR_RAS_ERK_SIGNALING_PATHWAY	KEGG_MEDICUS_REFERENCE_AREG_EGFR_RAS_ERK_SIGNALING_PATHWAY		15	0.445218	1.18841	0.249249	0.434464	1	2194	tags=20%, list=12%, signal=23%
KEGG_MEDICUS_REFERENCE_P4_PR_RAS_ERK_SIGNALING_PATHWAY	KEGG_MEDICUS_REFERENCE_P4_PR_RAS_ERK_SIGNALING_PATHWAY		16	0.460485	1.21243	0.231111	0.435098	1	6408	tags=44%, list=35%, signal=67%
KEGG_MEDICUS_REFERENCE_TLR2_4_MAPK_SIGNALING_PATHWAY	KEGG_MEDICUS_REFERENCE_TLR2_4_MAPK_SIGNALING_PATHWAY		26	0.39931	1.18901	0.215407	0.43765	1	3320	tags=31%, list=18%, signal=37%
KEGG_MEDICUS_REFERENCE_CA2_CAM_CAMK_SIGNALING_PATHWAY	KEGG_MEDICUS_REFERENCE_CA2_CAM_CAMK_SIGNALING_PATHWAY		19	0.416158	1.18175	0.253373	0.437665	1	3672	tags=42%, list=20%, signal=53%
KEGG_MEDICUS_REFERENCE_RTK_PLCG_ITPR_SIGNALING_PATHWAY	KEGG_MEDICUS_REFERENCE_RTK_PLCG_ITPR_SIGNALING_PATHWAY		55	0.337027	1.19573	0.189751	0.438393	1	4364	tags=42%, list=24%, signal=55%
KEGG_MEDICUS_REFERENCE_EGF_EGFR_PLCG_ERK_SIGNALING_PATHWAY	KEGG_MEDICUS_REFERENCE_EGF_EGFR_PLCG_ERK_SIGNALING_PATHWAY		15	0.448883	1.20008	0.240061	0.439838	1	5281	tags=53%, list=29%, signal=75%
KEGG_MEDICUS_REFERENCE_BMP_SIGNALING_PATHWAY_BMP_ANTAGONIST	KEGG_MEDICUS_REFERENCE_BMP_SIGNALING_PATHWAY_BMP_ANTAGONIST		15	0.436056	1.18254	0.237795	0.440638	1	3749	tags=40%, list=20%, signal=50%
KEGG_MEDICUS_PATHOGEN_HIV_GP120_TO_CXCR4_GNB_G_RAC_SIGNALING_PATHWAY	KEGG_MEDICUS_PATHOGEN_HIV_GP120_TO_CXCR4_GNB_G_RAC_SIGNALING_PATHWAY		26	0.394413	1.19608	0.245787	0.442361	1	2870	tags=27%, list=16%, signal=32%
KEGG_MEDICUS_VARIANT_FZD7_OVEREXPRESSION_TO_WNT_SIGNALING_PATHWAY	KEGG_MEDICUS_VARIANT_FZD7_OVEREXPRESSION_TO_WNT_SIGNALING_PATHWAY		37	0.355136	1.16638	0.256815	0.458003	1	6434	tags=51%, list=35%, signal=79%
KEGG_MEDICUS_VARIANT_MUTATION_INACTIVATED_ATP1A1_TO_ANGIOTENSIN_ALDOSTERONE_SIGNALING_PATHWAY	KEGG_MEDICUS_VARIANT_MUTATION_INACTIVATED_ATP1A1_TO_ANGIOTENSIN_ALDOSTERONE_SIGNALING_PATHWAY		25	0.390039	1.16791	0.264151	0.459562	1	3459	tags=36%, list=19%, signal=44%
KEGG_MEDICUS_VARIANT_SCRAPIE_CONFORMATION_PRPSC_TO_PRNP_PI3K_NOX2_SIGNALING_PATHWAY	KEGG_MEDICUS_VARIANT_SCRAPIE_CONFORMATION_PRPSC_TO_PRNP_PI3K_NOX2_SIGNALING_PATHWAY		16	0.437619	1.15827	0.263482	0.464187	1	4185	tags=38%, list=23%, signal=48%
KEGG_MEDICUS_PATHOGEN_KSHV_VGPCR_TO_GNB_G_PI3K_JNK_SIGNALING_PATHWAY	KEGG_MEDICUS_PATHOGEN_KSHV_VGPCR_TO_GNB_G_PI3K_JNK_SIGNALING_PATHWAY		28	0.377442	1.16	0.259045	0.465546	1	2870	tags=29%, list=16%, signal=34%
KEGG_MEDICUS_VARIANT_MLL_AF4_FUSION_TO_TRANSCRIPTIONAL_ACTIVATION	KEGG_MEDICUS_VARIANT_MLL_AF4_FUSION_TO_TRANSCRIPTIONAL_ACTIVATION		26	0.374152	1.15394	0.260479	0.468324	1	4150	tags=35%, list=23%, signal=45%
KEGG_MEDICUS_REFERENCE_EREG_EGFR_RAS_ERK_SIGNALING_PATHWAY	KEGG_MEDICUS_REFERENCE_EREG_EGFR_RAS_ERK_SIGNALING_PATHWAY		15	0.437425	1.14884	0.304065	0.473764	1	2194	tags=20%, list=12%, signal=23%
KEGG_MEDICUS_REFERENCE_IL6_FAMILY_TO_JAK_STAT_SIGNALING_PATHWAY	KEGG_MEDICUS_REFERENCE_IL6_FAMILY_TO_JAK_STAT_SIGNALING_PATHWAY		27	0.37	1.13042	0.289733	0.504543	1	6196	tags=52%, list=34%, signal=78%
KEGG_MEDICUS_REFERENCE_ITGA_B_FAK_RAC_SIGNALING_PATHWAY	KEGG_MEDICUS_REFERENCE_ITGA_B_FAK_RAC_SIGNALING_PATHWAY		30	0.358042	1.11398	0.291785	0.527866	1	2158	tags=17%, list=12%, signal=19%
KEGG_MEDICUS_REFERENCE_ITGA_B_RHOGAP_RHOA_SIGNALING_PATHWAY	KEGG_MEDICUS_REFERENCE_ITGA_B_RHOGAP_RHOA_SIGNALING_PATHWAY		23	0.372631	1.11548	0.330396	0.529889	1	2158	tags=17%, list=12%, signal=20%
KEGG_MEDICUS_REFERENCE_ORIGIN_UNWINDING_AND_ELONGATION	KEGG_MEDICUS_REFERENCE_ORIGIN_UNWINDING_AND_ELONGATION		30	0.353622	1.09995	0.312147	0.551383	1	5866	tags=37%, list=32%, signal=54%
KEGG_MEDICUS_REFERENCE_FGF_FGFR_PI3K_SIGNALING_PATHWAY	KEGG_MEDICUS_REFERENCE_FGF_FGFR_PI3K_SIGNALING_PATHWAY		31	0.340672	1.08433	0.351648	0.578071	1	4330	tags=39%, list=24%, signal=51%
KEGG_MEDICUS_REFERENCE_WNT_SIGNALING_MODULATION_WNT_INHIBITOR	KEGG_MEDICUS_REFERENCE_WNT_SIGNALING_MODULATION_WNT_INHIBITOR		27	0.348139	1.0674	0.387906	0.608222	1	2117	tags=19%, list=12%, signal=21%
KEGG_MEDICUS_REFERENCE_DNA_REPLICATION_LICENSING	KEGG_MEDICUS_REFERENCE_DNA_REPLICATION_LICENSING		24	0.35578	1.05149	0.397321	0.636716	1	1538	tags=17%, list=8%, signal=18%
KEGG_MEDICUS_VARIANT_MUTATION_CAUSED_ABERRANT_ABETA_TO_MGLUR5_CA2_APOPTOTIC_PATHWAY	KEGG_MEDICUS_VARIANT_MUTATION_CAUSED_ABERRANT_ABETA_TO_MGLUR5_CA2_APOPTOTIC_PATHWAY		21	0.362158	1.04095	0.406528	0.653059	1	3928	tags=38%, list=21%, signal=48%
KEGG_MEDICUS_ENV_FACTOR_TCDD_TO_AHR_SIGNALING_PATHWAY	KEGG_MEDICUS_ENV_FACTOR_TCDD_TO_AHR_SIGNALING_PATHWAY		19	0.365316	1.01731	0.427935	0.697719	1	4113	tags=47%, list=22%, signal=61%
KEGG_MEDICUS_PATHOGEN_KSHV_VGPCR_TO_GNB_G_PI3K_AKT_SIGNALING_PATHWAY	KEGG_MEDICUS_PATHOGEN_KSHV_VGPCR_TO_GNB_G_PI3K_AKT_SIGNALING_PATHWAY		24	0.335845	1.00426	0.454277	0.720708	1	3891	tags=29%, list=21%, signal=37%
KEGG_MEDICUS_REFERENCE_EGF_EGFR_RAS_PI3K_SIGNALING_PATHWAY	KEGG_MEDICUS_REFERENCE_EGF_EGFR_RAS_PI3K_SIGNALING_PATHWAY		15	0.373038	1.00012	0.470769	0.723444	1	3891	tags=33%, list=21%, signal=42%
KEGG_MEDICUS_REFERENCE_IL1_IL1R_JNK_SIGNALING_PATHWAY	KEGG_MEDICUS_REFERENCE_IL1_IL1R_JNK_SIGNALING_PATHWAY		19	0.350562	0.991791	0.477863	0.730096	1	3076	tags=32%, list=17%, signal=38%
KEGG_MEDICUS_PATHOGEN_SALMONELLA_SIFA_TO_MICROTUBULE_PLUS_END_DIRECTED_TRANSPORT	KEGG_MEDICUS_PATHOGEN_SALMONELLA_SIFA_TO_MICROTUBULE_PLUS_END_DIRECTED_TRANSPORT		22	0.339984	0.994513	0.480882	0.730312	1	2355	tags=18%, list=13%, signal=21%
KEGG_MEDICUS_REFERENCE_CXCR_GNB_G_PI3K_AKT_SIGNALING_PATHWAY	KEGG_MEDICUS_REFERENCE_CXCR_GNB_G_PI3K_AKT_SIGNALING_PATHWAY		25	0.327207	0.98144	0.495399	0.746228	1	3891	tags=28%, list=21%, signal=35%
KEGG_MEDICUS_REFERENCE_COHESIN_DISSOCIATION_IN_PROPHASE	KEGG_MEDICUS_REFERENCE_COHESIN_DISSOCIATION_IN_PROPHASE		16	0.363988	0.97362	0.497738	0.750745	1	7500	tags=69%, list=41%, signal=116%
KEGG_MEDICUS_VARIANT_MUTATION_INACTIVATED_UBQLN2_TO_26S_PROTEASOME_MEDIATED_PROTEIN_DEGRADATION	KEGG_MEDICUS_VARIANT_MUTATION_INACTIVATED_UBQLN2_TO_26S_PROTEASOME_MEDIATED_PROTEIN_DEGRADATION		40	0.29357	0.975466	0.513889	0.753078	1	3526	tags=15%, list=19%, signal=19%
KEGG_MEDICUS_REFERENCE_TNF_NFKB_SIGNALING_PATHWAY	KEGG_MEDICUS_REFERENCE_TNF_NFKB_SIGNALING_PATHWAY		16	0.354971	0.959658	0.516229	0.756383	1	4614	tags=25%, list=25%, signal=33%
KEGG_MEDICUS_PATHOGEN_HIV_GP120_TO_TNF_NFKB_SIGNALING_PATHWAY	KEGG_MEDICUS_PATHOGEN_HIV_GP120_TO_TNF_NFKB_SIGNALING_PATHWAY		15	0.365048	0.960963	0.527166	0.759773	1	4614	tags=27%, list=25%, signal=36%
KEGG_MEDICUS_REFERENCE_ITGA_B_RHOG_RAC_SIGNALING_PATHWAY	KEGG_MEDICUS_REFERENCE_ITGA_B_RHOG_RAC_SIGNALING_PATHWAY		28	0.310017	0.963001	0.51567	0.761414	1	4185	tags=25%, list=23%, signal=32%
KEGG_MEDICUS_VARIANT_MUTATION_CAUSED_ABERRANT_SOD1_TO_26S_PROTEASOME_MEDIATED_PROTEIN_DEGRADATION	KEGG_MEDICUS_VARIANT_MUTATION_CAUSED_ABERRANT_SOD1_TO_26S_PROTEASOME_MEDIATED_PROTEIN_DEGRADATION		41	0.287518	0.963333	0.505571	0.766866	1	3526	tags=15%, list=19%, signal=18%
KEGG_MEDICUS_VARIANT_MUTATION_CAUSED_ABERRANT_HTT_TO_MGLUR5_CA2_APOPTOTIC_PATHWAY	KEGG_MEDICUS_VARIANT_MUTATION_CAUSED_ABERRANT_HTT_TO_MGLUR5_CA2_APOPTOTIC_PATHWAY		22	0.311611	0.93652	0.545593	0.77406	1	3928	tags=32%, list=21%, signal=40%
KEGG_MEDICUS_REFERENCE_MGLUR5_CA2_APOPTOTIC_PATHWAY	KEGG_MEDICUS_REFERENCE_MGLUR5_CA2_APOPTOTIC_PATHWAY		21	0.324523	0.942106	0.551825	0.774636	1	3928	tags=33%, list=21%, signal=42%
KEGG_MEDICUS_REFERENCE_CONDENSIN_LOADING	KEGG_MEDICUS_REFERENCE_CONDENSIN_LOADING		20	0.335776	0.944899	0.540419	0.775147	1	7920	tags=55%, list=43%, signal=96%
KEGG_MEDICUS_VARIANT_MUTATION_ACTIVATED_PRKACA_TO_ACTH_CORTISOL_SIGNALING_PATHWAY	KEGG_MEDICUS_VARIANT_MUTATION_ACTIVATED_PRKACA_TO_ACTH_CORTISOL_SIGNALING_PATHWAY		17	0.343716	0.947498	0.543543	0.775807	1	1899	tags=24%, list=10%, signal=26%
KEGG_MEDICUS_REFERENCE_EGF_EGFR_PLCG_CALCINEURIN_SIGNALING_PATHWAY	KEGG_MEDICUS_REFERENCE_EGF_EGFR_PLCG_CALCINEURIN_SIGNALING_PATHWAY		16	0.345706	0.937376	0.54955	0.778291	1	3817	tags=31%, list=21%, signal=39%
KEGG_MEDICUS_REFERENCE_ANTEROGRADE_AXONAL_TRANSPORT	KEGG_MEDICUS_REFERENCE_ANTEROGRADE_AXONAL_TRANSPORT		21	0.319001	0.928643	0.542324	0.78437	1	1814	tags=14%, list=10%, signal=16%
KEGG_MEDICUS_REFERENCE_LONG_PATCH_BER	KEGG_MEDICUS_REFERENCE_LONG_PATCH_BER		17	0.332476	0.925273	0.576087	0.785112	1	5463	tags=29%, list=30%, signal=42%
KEGG_MEDICUS_VARIANT_MUTATION_CAUSED_ABERRANT_ABETA_TO_MACHR_CA2_APOPTOTIC_PATHWAY	KEGG_MEDICUS_VARIANT_MUTATION_CAUSED_ABERRANT_ABETA_TO_MACHR_CA2_APOPTOTIC_PATHWAY		20	0.326005	0.920587	0.593558	0.788808	1	3928	tags=35%, list=21%, signal=44%
KEGG_MEDICUS_VARIANT_MUTATION_INACTIVATED_PRKAR1A_TO_ACTH_CORTISOL_SIGNALING_PATHWAY	KEGG_MEDICUS_VARIANT_MUTATION_INACTIVATED_PRKAR1A_TO_ACTH_CORTISOL_SIGNALING_PATHWAY		18	0.327146	0.910074	0.575663	0.804518	1	1899	tags=22%, list=10%, signal=25%
KEGG_MEDICUS_REFERENCE_CCR_CXCR_GNB_G_PI3K_RAC_SIGNALING_PATHWAY	KEGG_MEDICUS_REFERENCE_CCR_CXCR_GNB_G_PI3K_RAC_SIGNALING_PATHWAY		30	0.284715	0.888095	0.623377	0.817987	1	2870	tags=20%, list=16%, signal=24%
KEGG_MEDICUS_VARIANT_MUTATION_INACTIVATED_PRKAR1A_TO_CRHR_PKA_ACTH_SIGNALING_PATHWAY	KEGG_MEDICUS_VARIANT_MUTATION_INACTIVATED_PRKAR1A_TO_CRHR_PKA_ACTH_SIGNALING_PATHWAY		26	0.289257	0.889724	0.62146	0.820948	1	3443	tags=19%, list=19%, signal=24%
KEGG_MEDICUS_REFERENCE_SKELETAL_TYPE_VGCC_RYR_SIGNALING	KEGG_MEDICUS_REFERENCE_SKELETAL_TYPE_VGCC_RYR_SIGNALING		21	0.30884	0.895635	0.628866	0.821473	1	2893	tags=19%, list=16%, signal=23%
KEGG_MEDICUS_PATHOGEN_HIV_GP120_TO_CXCR4_GNAQ_PLCB_G_CALCINEURIN	KEGG_MEDICUS_PATHOGEN_HIV_GP120_TO_CXCR4_GNAQ_PLCB_G_CALCINEURIN		17	0.328023	0.89148	0.618768	0.8235	1	6309	tags=41%, list=34%, signal=63%
KEGG_MEDICUS_VARIANT_MUTATION_CAUSED_ABERRANT_SNCA_TO_ANTEROGRADE_AXONAL_TRANSPORT	KEGG_MEDICUS_VARIANT_MUTATION_CAUSED_ABERRANT_SNCA_TO_ANTEROGRADE_AXONAL_TRANSPORT		22	0.305935	0.897643	0.618321	0.82356	1	1814	tags=14%, list=10%, signal=15%
KEGG_MEDICUS_REFERENCE_CRHR_PKA_ACTH_SIGNALING_PATHWAY	KEGG_MEDICUS_REFERENCE_CRHR_PKA_ACTH_SIGNALING_PATHWAY		26	0.283047	0.863602	0.660993	0.846972	1	3443	tags=19%, list=19%, signal=24%
KEGG_MEDICUS_REFERENCE_ITGA_B_RHOGEF_RHOA_SIGNALING_PATHWAY	KEGG_MEDICUS_REFERENCE_ITGA_B_RHOGEF_RHOA_SIGNALING_PATHWAY		23	0.290816	0.866421	0.665689	0.847564	1	4020	tags=22%, list=22%, signal=28%
KEGG_MEDICUS_VARIANT_NOTCH_OVEREXPRESSION_TO_NOTCH_SIGNALING_PATHWAY	KEGG_MEDICUS_VARIANT_NOTCH_OVEREXPRESSION_TO_NOTCH_SIGNALING_PATHWAY		16	0.319135	0.869064	0.634223	0.848637	1	5025	tags=38%, list=27%, signal=52%
KEGG_MEDICUS_VARIANT_MUTATION_INACTIVATED_PDE11A_PDE8B_TO_ACTH_CORTISOL_SIGNALING_PATHWAY	KEGG_MEDICUS_VARIANT_MUTATION_INACTIVATED_PDE11A_PDE8B_TO_ACTH_CORTISOL_SIGNALING_PATHWAY		20	0.298974	0.857404	0.682021	0.85247	1	1899	tags=20%, list=10%, signal=22%
KEGG_MEDICUS_REFERENCE_DRD1_GNAS_AC_PKA_SIGNALING_PATHWAY	KEGG_MEDICUS_REFERENCE_DRD1_GNAS_AC_PKA_SIGNALING_PATHWAY		15	0.321959	0.843473	0.669355	0.866658	1	4497	tags=33%, list=24%, signal=44%
KEGG_MEDICUS_REFERENCE_REGULATION_OF_GF_RTK_RAS_ERK_SIGNALING_PTP	KEGG_MEDICUS_REFERENCE_REGULATION_OF_GF_RTK_RAS_ERK_SIGNALING_PTP		20	0.295691	0.846683	0.680428	0.866811	1	3097	tags=25%, list=17%, signal=30%
KEGG_MEDICUS_PATHOGEN_SARS_COV_2_NSP1_TO_TRANSLATION_INITIATION	KEGG_MEDICUS_PATHOGEN_SARS_COV_2_NSP1_TO_TRANSLATION_INITIATION		32	0.265381	0.837523	0.712142	0.871436	1	21	tags=3%, list=0%, signal=3%
KEGG_MEDICUS_VARIANT_MUTATION_CAUSED_ABERRANT_HTT_TO_ANTEROGRADE_AXONAL_TRANSPORT	KEGG_MEDICUS_VARIANT_MUTATION_CAUSED_ABERRANT_HTT_TO_ANTEROGRADE_AXONAL_TRANSPORT		23	0.280781	0.822073	0.751891	0.886922	1	1814	tags=13%, list=10%, signal=14%
KEGG_MEDICUS_REFERENCE_26S_PROTEASOME_MEDIATED_PROTEIN_DEGRADATION	KEGG_MEDICUS_REFERENCE_26S_PROTEASOME_MEDIATED_PROTEIN_DEGRADATION		39	0.250732	0.824354	0.752448	0.888867	1	3526	tags=13%, list=19%, signal=16%
KEGG_MEDICUS_VARIANT_MUTATION_INACTIVATED_VCP_TO_26S_PROTEASOME_MEDIATED_PROTEIN_DEGRADATION	KEGG_MEDICUS_VARIANT_MUTATION_INACTIVATED_VCP_TO_26S_PROTEASOME_MEDIATED_PROTEIN_DEGRADATION		40	0.244502	0.816982	0.759883	0.890044	1	3526	tags=13%, list=19%, signal=15%
KEGG_MEDICUS_REFERENCE_P300_P21_CELL_CYCLE_G1_S	KEGG_MEDICUS_REFERENCE_P300_P21_CELL_CYCLE_G1_S		15	0.286338	0.758343	0.791091	0.914471	1	7861	tags=53%, list=43%, signal=93%
KEGG_MEDICUS_VARIANT_MUTATION_CAUSED_ABBERANT_ATXN2_3_TO_MGLUR5_CA2_APOPTOTIC_PATHWAY	KEGG_MEDICUS_VARIANT_MUTATION_CAUSED_ABBERANT_ATXN2_3_TO_MGLUR5_CA2_APOPTOTIC_PATHWAY		17	0.278815	0.764589	0.790221	0.916804	1	3928	tags=35%, list=21%, signal=45%
KEGG_MEDICUS_VARIANT_MUTATION_INACTIVATED_PTCH1_TO_HEDGEHOG_SIGNALING_PATHWAY	KEGG_MEDICUS_VARIANT_MUTATION_INACTIVATED_PTCH1_TO_HEDGEHOG_SIGNALING_PATHWAY		29	0.248674	0.775772	0.79805	0.916919	1	3749	tags=24%, list=20%, signal=30%
KEGG_MEDICUS_VARIANT_MUTATION_ACTIVATED_SMO_TO_HEDGEHOG_SIGNALING_PATHWAY	KEGG_MEDICUS_VARIANT_MUTATION_ACTIVATED_SMO_TO_HEDGEHOG_SIGNALING_PATHWAY		29	0.248674	0.771426	0.818054	0.917901	1	3749	tags=24%, list=20%, signal=30%
KEGG_MEDICUS_REFERENCE_MACHR_CA2_APOPTOTIC_PATHWAY	KEGG_MEDICUS_REFERENCE_MACHR_CA2_APOPTOTIC_PATHWAY		19	0.289041	0.796554	0.764275	0.918399	1	3928	tags=32%, list=21%, signal=40%
KEGG_MEDICUS_REFERENCE_TRANSLATION_INITIATION	KEGG_MEDICUS_REFERENCE_TRANSLATION_INITIATION		78	0.20923	0.792555	0.861004	0.919209	1	951	tags=4%, list=5%, signal=4%
KEGG_MEDICUS_ENV_FACTOR_METALS_TO_NFKB_SIGNALING_PATHWAY	KEGG_MEDICUS_ENV_FACTOR_METALS_TO_NFKB_SIGNALING_PATHWAY		15	0.288226	0.781494	0.771121	0.919677	1	5981	tags=40%, list=32%, signal=59%
KEGG_MEDICUS_REFERENCE_GPCR_PLCB_ITPR_SIGNALING_PATHWAY	KEGG_MEDICUS_REFERENCE_GPCR_PLCB_ITPR_SIGNALING_PATHWAY		50	0.221581	0.758565	0.867924	0.919785	1	5102	tags=38%, list=28%, signal=52%
KEGG_MEDICUS_REFERENCE_ADRB3_UCP1_SIGNALING_PATHWAY	KEGG_MEDICUS_REFERENCE_ADRB3_UCP1_SIGNALING_PATHWAY		34	0.24587	0.78424	0.784593	0.9209	1	7445	tags=53%, list=40%, signal=89%
KEGG_MEDICUS_REFERENCE_ITGA_B_FAK_CDC42_SIGNALING_PATHWAY	KEGG_MEDICUS_REFERENCE_ITGA_B_FAK_CDC42_SIGNALING_PATHWAY		26	0.252933	0.776996	0.793155	0.921124	1	2158	tags=12%, list=12%, signal=13%
KEGG_MEDICUS_REFERENCE_CARDIAC_TYPE_VGCC_RYR_SIGNALING	KEGG_MEDICUS_REFERENCE_CARDIAC_TYPE_VGCC_RYR_SIGNALING		21	0.269623	0.765381	0.8	0.921389	1	2893	tags=19%, list=16%, signal=23%
KEGG_MEDICUS_REFERENCE_ITGA_B_TALIN_VINCULIN_SIGNALING_PATHWAY	KEGG_MEDICUS_REFERENCE_ITGA_B_TALIN_VINCULIN_SIGNALING_PATHWAY		30	0.252022	0.785033	0.758916	0.925626	1	2960	tags=17%, list=16%, signal=20%
KEGG_MEDICUS_REFERENCE_PRE_IC_FORMATION	KEGG_MEDICUS_REFERENCE_PRE_IC_FORMATION		27	0.240755	0.741657	0.850725	0.932373	1	1538	tags=11%, list=8%, signal=12%
KEGG_MEDICUS_VARIANT_AMPLIFIED_MYC_TO_P27_CELL_CYCLE_G1_S	KEGG_MEDICUS_VARIANT_AMPLIFIED_MYC_TO_P27_CELL_CYCLE_G1_S		15	0.278856	0.735136	0.823809	0.935562	1	1590	tags=13%, list=9%, signal=15%
KEGG_MEDICUS_REFERENCE_DNA_END_RESECTION_AND_RPA_LOADING	KEGG_MEDICUS_REFERENCE_DNA_END_RESECTION_AND_RPA_LOADING		17	0.25752	0.721448	0.844512	0.947749	1	3548	tags=18%, list=19%, signal=22%
KEGG_MEDICUS_REFERENCE_HOMOLOGOUS_RECOMBINATION	KEGG_MEDICUS_REFERENCE_HOMOLOGOUS_RECOMBINATION		32	0.226606	0.710623	0.885877	0.954992	1	197	tags=6%, list=1%, signal=6%
KEGG_MEDICUS_REFERENCE_IL1_IL1R_P38_SIGNALING_PATHWAY	KEGG_MEDICUS_REFERENCE_IL1_IL1R_P38_SIGNALING_PATHWAY		17	0.255871	0.699773	0.873846	0.961762	1	5624	tags=41%, list=31%, signal=59%
KEGG_MEDICUS_REFERENCE_N_GLYCAN_BIOSYNTHESIS	KEGG_MEDICUS_REFERENCE_N_GLYCAN_BIOSYNTHESIS		16	0.248646	0.681078	0.890769	0.964703	1	4002	tags=25%, list=22%, signal=32%
KEGG_MEDICUS_VARIANT_CYP11B1_CYP11B2_FUSION_TO_ACTH_CORTISOL_SIGNALING_PATHWAY	KEGG_MEDICUS_VARIANT_CYP11B1_CYP11B2_FUSION_TO_ACTH_CORTISOL_SIGNALING_PATHWAY		30	0.218199	0.688976	0.908571	0.967922	1	3443	tags=23%, list=19%, signal=29%
KEGG_MEDICUS_REFERENCE_GLOBAL_GENOME_NER	KEGG_MEDICUS_REFERENCE_GLOBAL_GENOME_NER		18	0.248664	0.682081	0.852941	0.969388	1	2897	tags=17%, list=16%, signal=20%
KEGG_MEDICUS_REFERENCE_ACTH_CORTISOL_SIGNALING_PATHWAY	KEGG_MEDICUS_REFERENCE_ACTH_CORTISOL_SIGNALING_PATHWAY		31	0.201355	0.635007	0.961318	0.987426	1	3443	tags=23%, list=19%, signal=28%
KEGG_MEDICUS_REFERENCE_WNT_SIGNALING_MODULATION_WNT_ACYLATION	KEGG_MEDICUS_REFERENCE_WNT_SIGNALING_MODULATION_WNT_ACYLATION		19	0.219459	0.624187	0.950893	0.989187	1	2117	tags=16%, list=12%, signal=18%
KEGG_MEDICUS_VARIANT_MUTATION_CAUSED_ABERRANT_ABETA_TO_26S_PROTEASOME_MEDIATED_PROTEIN_DEGRADATION	KEGG_MEDICUS_VARIANT_MUTATION_CAUSED_ABERRANT_ABETA_TO_26S_PROTEASOME_MEDIATED_PROTEIN_DEGRADATION		36	0.196806	0.647369	0.95279	0.989604	1	3526	tags=11%, list=19%, signal=14%
KEGG_MEDICUS_REFERENCE_IL2_FAMILY_TO_JAK_STAT_SIGNALING_PATHWAY	KEGG_MEDICUS_REFERENCE_IL2_FAMILY_TO_JAK_STAT_SIGNALING_PATHWAY		23	0.217674	0.638844	0.933333	0.990536	1	2781	tags=17%, list=15%, signal=20%
KEGG_MEDICUS_VARIANT_MUTATION_ACTIVATED_GNAS_TO_ACTH_CORTISOL_SIGNALING_PATHWAY	KEGG_MEDICUS_VARIANT_MUTATION_ACTIVATED_GNAS_TO_ACTH_CORTISOL_SIGNALING_PATHWAY		28	0.197586	0.603768	0.974175	0.996634	1	3443	tags=21%, list=19%, signal=26%
KEGG_MEDICUS_REFERENCE_CA2_ENTRY_VOLTAGE_GATED_CA2_CHANNEL	KEGG_MEDICUS_REFERENCE_CA2_ENTRY_VOLTAGE_GATED_CA2_CHANNEL		25	0.147491	0.449001	0.998553	0.997594	1	6344	tags=32%, list=34%, signal=49%
KEGG_MEDICUS_VARIANT_SCRAPIE_CONFORMATION_PRPSC_TO_26S_PROTEASOME_MEDIATED_PROTEIN_DEGRADATION	KEGG_MEDICUS_VARIANT_SCRAPIE_CONFORMATION_PRPSC_TO_26S_PROTEASOME_MEDIATED_PROTEIN_DEGRADATION		36	0.178167	0.5897	0.978602	0.998292	1	163	tags=3%, list=1%, signal=3%
KEGG_MEDICUS_VARIANT_MUTATION_CAUSED_ABERRANT_SNCA_TO_26S_PROTEASOME_MEDIATED_PROTEIN_DEGRADATION	KEGG_MEDICUS_VARIANT_MUTATION_CAUSED_ABERRANT_SNCA_TO_26S_PROTEASOME_MEDIATED_PROTEIN_DEGRADATION		36	0.172741	0.566622	0.992908	1	1	163	tags=3%, list=1%, signal=3%
KEGG_MEDICUS_VARIANT_MUTATION_CAUSED_ABERRANT_HTT_TO_26S_PROTEASOME_MEDIATED_PROTEIN_DEGRADATION	KEGG_MEDICUS_VARIANT_MUTATION_CAUSED_ABERRANT_HTT_TO_26S_PROTEASOME_MEDIATED_PROTEIN_DEGRADATION		36	0.173306	0.558305	0.993094	1	1	163	tags=3%, list=1%, signal=3%
KEGG_MEDICUS_VARIANT_MUTATION_ACTIVATED_GNAS_TO_CRHR_PKA_ACTH_SIGNALING_PATHWAY	KEGG_MEDICUS_VARIANT_MUTATION_ACTIVATED_GNAS_TO_CRHR_PKA_ACTH_SIGNALING_PATHWAY		23	0.17025	0.500592	0.98966	1	1	6802	tags=43%, list=37%, signal=69%
KEGG_MEDICUS_PATHOGEN_HCMV_UL33_TO_GNAS_AC_PKA_SIGNALING_PATHWAY	KEGG_MEDICUS_PATHOGEN_HCMV_UL33_TO_GNAS_AC_PKA_SIGNALING_PATHWAY		22	0.16498	0.476745	0.992647	1	1	3443	tags=18%, list=19%, signal=22%
KEGG_MEDICUS_REFERENCE_GPI_ANCHOR_BIOSYNTHESIS	KEGG_MEDICUS_REFERENCE_GPI_ANCHOR_BIOSYNTHESIS		24	0.152884	0.457172	0.994203	1	1	6532	tags=33%, list=35%, signal=52%

### Sheet: gsea_report_for_WT_170248777867
NAME	GS<br> follow link to MSigDB	GS DETAILS	SIZE	ES	NES	NOM p-val	FDR q-val	FWER p-val	RANK AT MAX	LEADING EDGE
KEGG_MEDICUS_REFERENCE_ELECTRON_TRANSFER_IN_COMPLEX_IV	KEGG_MEDICUS_REFERENCE_ELECTRON_TRANSFER_IN_COMPLEX_IV	Details ...	19	-0.48365	-1.5303	0.0218579	0.656803	0.954	402	tags=16%, list=2%, signal=16%
KEGG_MEDICUS_VARIANT_MUTATION_CAUSED_ABERRANT_ABETA_TO_ELECTRON_TRANSFER_IN_COMPLEX_IV	KEGG_MEDICUS_VARIANT_MUTATION_CAUSED_ABERRANT_ABETA_TO_ELECTRON_TRANSFER_IN_COMPLEX_IV	Details ...	20	-0.448244	-1.45642	0.0626781	0.754027	0.989	402	tags=15%, list=2%, signal=15%
KEGG_MEDICUS_REFERENCE_TLR5_NFKB_SIGNALING_PATHWAY	KEGG_MEDICUS_REFERENCE_TLR5_NFKB_SIGNALING_PATHWAY	Details ...	17	-0.365114	-1.1349	0.27673	0.787133	1	944	tags=18%, list=5%, signal=19%
KEGG_MEDICUS_PATHOGEN_ESCHERICHIA_EAE_TIR_TO_ACTIN_SIGNALING_PATHWAY	KEGG_MEDICUS_PATHOGEN_ESCHERICHIA_EAE_TIR_TO_ACTIN_SIGNALING_PATHWAY	Details ...	17	-0.386089	-1.13936	0.282282	0.817779	1	5167	tags=53%, list=28%, signal=74%
KEGG_MEDICUS_VARIANT_MUTATION_CAUSED_ABERRANT_PSEN_TO_MGLUR5_CA2_APOPTOTIC_PATHWAY	KEGG_MEDICUS_VARIANT_MUTATION_CAUSED_ABERRANT_PSEN_TO_MGLUR5_CA2_APOPTOTIC_PATHWAY	Details ...	15	-0.377131	-1.10945	0.291176	0.827284	1	3732	tags=33%, list=20%, signal=42%
KEGG_MEDICUS_REFERENCE_VGCC_CA2_APOPTOTIC_PATHWAY	KEGG_MEDICUS_REFERENCE_VGCC_CA2_APOPTOTIC_PATHWAY	Details ...	22	-0.347654	-1.14305	0.254902	0.854577	1	3732	tags=27%, list=20%, signal=34%
KEGG_MEDICUS_REFERENCE_TLR1_2_4_NFKB_SIGNALING_PATHWAY	KEGG_MEDICUS_REFERENCE_TLR1_2_4_NFKB_SIGNALING_PATHWAY	Details ...	20	-0.332318	-1.08186	0.328313	0.875807	1	1880	tags=20%, list=10%, signal=22%
KEGG_MEDICUS_REFERENCE_RETROGRADE_AXONAL_TRANSPORT	KEGG_MEDICUS_REFERENCE_RETROGRADE_AXONAL_TRANSPORT	Details ...	40	-0.361101	-1.38645	0.0594406	0.877239	1	7029	tags=65%, list=38%, signal=105%
KEGG_MEDICUS_REFERENCE_MICROTUBULE_DEPOLYMERIZATION_AT_THE_MINUS_ENDS	KEGG_MEDICUS_REFERENCE_MICROTUBULE_DEPOLYMERIZATION_AT_THE_MINUS_ENDS	Details ...	17	-0.37374	-1.14476	0.259053	0.905933	1	5810	tags=59%, list=32%, signal=86%
KEGG_MEDICUS_ENV_FACTOR_IRON_TO_ANTEROGRADE_AXONAL_TRANSPORT	KEGG_MEDICUS_ENV_FACTOR_IRON_TO_ANTEROGRADE_AXONAL_TRANSPORT	Details ...	16	-0.405459	-1.21648	0.205797	0.911775	1	5810	tags=56%, list=32%, signal=82%
KEGG_MEDICUS_REFERENCE_DYNEIN_RECRUITMENT_TO_THE_KINETOCHORE	KEGG_MEDICUS_REFERENCE_DYNEIN_RECRUITMENT_TO_THE_KINETOCHORE	Details ...	30	-0.326558	-1.15345	0.208861	0.938365	1	4093	tags=37%, list=22%, signal=47%
KEGG_MEDICUS_REFERENCE_PROMOTION_OF_MICROTUBULE_GROWTH	KEGG_MEDICUS_REFERENCE_PROMOTION_OF_MICROTUBULE_GROWTH	Details ...	19	-0.374846	-1.16901	0.231013	0.946781	1	5810	tags=53%, list=32%, signal=77%
KEGG_MEDICUS_ENV_FACTOR_ARSENIC_TO_ELECTRON_TRANSFER_IN_COMPLEX_IV	KEGG_MEDICUS_ENV_FACTOR_ARSENIC_TO_ELECTRON_TRANSFER_IN_COMPLEX_IV	Details ...	21	-0.474264	-1.53615	0.0334347	0.948137	0.947	402	tags=14%, list=2%, signal=15%
KEGG_MEDICUS_VARIANT_MUTATION_CAUSED_ABERRANT_HTT_TO_TRANSPORT_OF_CALCIUM	KEGG_MEDICUS_VARIANT_MUTATION_CAUSED_ABERRANT_HTT_TO_TRANSPORT_OF_CALCIUM		18	-0.314502	-0.977035	0.481928	0.978412	1	394	tags=11%, list=2%, signal=11%
KEGG_MEDICUS_PATHOGEN_HCMV_US28_TO_GNAI_AC_PKA_SIGNALING_PATHWAY	KEGG_MEDICUS_PATHOGEN_HCMV_US28_TO_GNAI_AC_PKA_SIGNALING_PATHWAY		15	-0.331751	-0.987027	0.462295	0.985314	1	2675	tags=33%, list=15%, signal=39%
KEGG_MEDICUS_REFERENCE_TRANSCRIPTION_COUPLED_NER	KEGG_MEDICUS_REFERENCE_TRANSCRIPTION_COUPLED_NER		29	-0.153557	-0.541179	0.993151	0.987971	1	4096	tags=24%, list=22%, signal=31%
KEGG_MEDICUS_REFERENCE_ASSEMBLY_AND_TRAFFICKING_OF_TELOMERASE	KEGG_MEDICUS_REFERENCE_ASSEMBLY_AND_TRAFFICKING_OF_TELOMERASE		18	-0.291972	-0.938396	0.541667	0.993406	1	6449	tags=72%, list=35%, signal=111%
KEGG_MEDICUS_VARIANT_MUTATION_CAUSED_ABERRANT_TUBA4A_TO_RETROGRADE_AXONAL_TRANSPORT	KEGG_MEDICUS_VARIANT_MUTATION_CAUSED_ABERRANT_TUBA4A_TO_RETROGRADE_AXONAL_TRANSPORT		27	-0.290241	-0.997011	0.447619	0.993537	1	7029	tags=59%, list=38%, signal=96%
KEGG_MEDICUS_REFERENCE_KINETOCHORE_MICROTUBULE_ATTACHMENT	KEGG_MEDICUS_REFERENCE_KINETOCHORE_MICROTUBULE_ATTACHMENT	Details ...	17	-0.402701	-1.21858	0.20178	0.993628	1	6706	tags=71%, list=36%, signal=111%
KEGG_MEDICUS_REFERENCE_NUCLEAR_EXPORT_OF_MRNA	KEGG_MEDICUS_REFERENCE_NUCLEAR_EXPORT_OF_MRNA	Details ...	30	-0.431885	-1.55397	0.0185185	1	0.915	6107	tags=63%, list=33%, signal=95%
KEGG_MEDICUS_REFERENCE_HORMONE_LIKE_CYTOKINE_TO_JAK_STAT_SIGNALING_PATHWAY	KEGG_MEDICUS_REFERENCE_HORMONE_LIKE_CYTOKINE_TO_JAK_STAT_SIGNALING_PATHWAY	Details ...	16	-0.438629	-1.30595	0.124646	1	1	3919	tags=38%, list=21%, signal=48%
KEGG_MEDICUS_ENV_FACTOR_ZN_TO_ANTEROGRADE_AXONAL_TRANSPORT	KEGG_MEDICUS_ENV_FACTOR_ZN_TO_ANTEROGRADE_AXONAL_TRANSPORT	Details ...	16	-0.415788	-1.25309	0.184751	1	1	6671	tags=69%, list=36%, signal=108%
KEGG_MEDICUS_VARIANT_MUTATION_CAUSED_ABERRANT_DCTN1_TO_RETROGRADE_AXONAL_TRANSPORT	KEGG_MEDICUS_VARIANT_MUTATION_CAUSED_ABERRANT_DCTN1_TO_RETROGRADE_AXONAL_TRANSPORT	Details ...	15	-0.416755	-1.25169	0.176309	1	1	5810	tags=60%, list=32%, signal=88%
KEGG_MEDICUS_VARIANT_MUTATION_CAUSED_ABERRANT_HTT_TO_RETROGRADE_AXONAL_TRANSPORT	KEGG_MEDICUS_VARIANT_MUTATION_CAUSED_ABERRANT_HTT_TO_RETROGRADE_AXONAL_TRANSPORT	Details ...	42	-0.325903	-1.22924	0.16	1	1	6868	tags=62%, list=37%, signal=99%
KEGG_MEDICUS_VARIANT_MUTATION_CAUSED_ABERRANT_ABETA_TO_ANTEROGRADE_AXONAL_TRANSPORT	KEGG_MEDICUS_VARIANT_MUTATION_CAUSED_ABERRANT_ABETA_TO_ANTEROGRADE_AXONAL_TRANSPORT	Details ...	21	-0.348672	-1.17185	0.220339	1	1	5810	tags=52%, list=32%, signal=76%
KEGG_MEDICUS_REFERENCE_TCR_PLCG_ITPR_SIGNALING_PATHWAY	KEGG_MEDICUS_REFERENCE_TCR_PLCG_ITPR_SIGNALING_PATHWAY		19	-0.320795	-1.02359	0.395062	1	1	1025	tags=21%, list=6%, signal=22%
KEGG_MEDICUS_VARIANT_SCRAPIE_CONFORMATION_PRPSC_TO_TRANSPORT_OF_CALCIUM	KEGG_MEDICUS_VARIANT_SCRAPIE_CONFORMATION_PRPSC_TO_TRANSPORT_OF_CALCIUM		17	-0.33042	-1.00718	0.44186	1	1	394	tags=12%, list=2%, signal=12%
KEGG_MEDICUS_VARIANT_MUTATION_CAUSED_ABERRANT_SOD1_TO_RETROGRADE_AXONAL_TRANSPORT	KEGG_MEDICUS_VARIANT_MUTATION_CAUSED_ABERRANT_SOD1_TO_RETROGRADE_AXONAL_TRANSPORT		27	-0.295432	-1.00242	0.463333	1	1	7029	tags=59%, list=38%, signal=96%
KEGG_MEDICUS_REFERENCE_RAB7_REGULATED_MICROTUBULE_MINUS_END_DIRECTED_TRANSPORT	KEGG_MEDICUS_REFERENCE_RAB7_REGULATED_MICROTUBULE_MINUS_END_DIRECTED_TRANSPORT		40	-0.251103	-0.949658	0.515254	1	1	4093	tags=35%, list=22%, signal=45%
KEGG_MEDICUS_REFERENCE_CYTOKINE_JAK_STAT_SIGNALING_PATHWAY	KEGG_MEDICUS_REFERENCE_CYTOKINE_JAK_STAT_SIGNALING_PATHWAY		45	-0.237685	-0.942824	0.554717	1	1	2353	tags=20%, list=13%, signal=23%
KEGG_MEDICUS_REFERENCE_MICROTUBULE_RHOA_SIGNALING_PATHWAY	KEGG_MEDICUS_REFERENCE_MICROTUBULE_RHOA_SIGNALING_PATHWAY		18	-0.292703	-0.908583	0.603659	1	1	5810	tags=56%, list=32%, signal=81%
KEGG_MEDICUS_REFERENCE_GHRHR_PKA_GH_SIGNALING_PATHWAY	KEGG_MEDICUS_REFERENCE_GHRHR_PKA_GH_SIGNALING_PATHWAY		26	-0.259453	-0.890476	0.657051	1	1	4979	tags=50%, list=27%, signal=68%
KEGG_MEDICUS_REFERENCE_EGF_EGFR_ACTIN_SIGNALING_PATHWAY	KEGG_MEDICUS_REFERENCE_EGF_EGFR_ACTIN_SIGNALING_PATHWAY		21	-0.268985	-0.868012	0.637427	1	1	4490	tags=43%, list=24%, signal=57%
KEGG_MEDICUS_VARIANT_SCRAPIE_CONFORMATION_PRPSC_TO_MGLUR5_CA2_APOPTOTIC_PATHWAY	KEGG_MEDICUS_VARIANT_SCRAPIE_CONFORMATION_PRPSC_TO_MGLUR5_CA2_APOPTOTIC_PATHWAY		18	-0.259541	-0.80846	0.719198	1	1	3732	tags=28%, list=20%, signal=35%
KEGG_MEDICUS_REFERENCE_KINETOCHORE_FIBER_ORGANIZATION	KEGG_MEDICUS_REFERENCE_KINETOCHORE_FIBER_ORGANIZATION		20	-0.248652	-0.794804	0.78635	1	1	5810	tags=50%, list=32%, signal=73%
KEGG_MEDICUS_REFERENCE_CX3CR1_GNAI_AC_PKA_SIGNALING_PATHWAY	KEGG_MEDICUS_REFERENCE_CX3CR1_GNAI_AC_PKA_SIGNALING_PATHWAY		16	-0.265324	-0.782922	0.773585	1	1	2675	tags=31%, list=15%, signal=37%
KEGG_MEDICUS_PATHOGEN_SALMONELLA_SOPE_TO_RAC_SIGNALING_PATHWAY	KEGG_MEDICUS_PATHOGEN_SALMONELLA_SOPE_TO_RAC_SIGNALING_PATHWAY		20	-0.237411	-0.751035	0.83871	1	1	5167	tags=45%, list=28%, signal=62%
KEGG_MEDICUS_REFERENCE_IFN_RIPK1_3_SIGNALING_PATHWAY	KEGG_MEDICUS_REFERENCE_IFN_RIPK1_3_SIGNALING_PATHWAY		20	-0.223563	-0.734166	0.850299	1	1	4823	tags=50%, list=26%, signal=68%
KEGG_MEDICUS_REFERENCE_LHCGR_GNAS_PKA_SIGNALING_PATHWAY	KEGG_MEDICUS_REFERENCE_LHCGR_GNAS_PKA_SIGNALING_PATHWAY		15	-0.247636	-0.729559	0.848665	1	1	2714	tags=33%, list=15%, signal=39%
KEGG_MEDICUS_REFERENCE_ARNO_ARF_ACTB_G_SIGNALING_PATHWAY	KEGG_MEDICUS_REFERENCE_ARNO_ARF_ACTB_G_SIGNALING_PATHWAY		25	-0.206967	-0.71021	0.881098	1	1	5167	tags=44%, list=28%, signal=61%
KEGG_MEDICUS_REFERENCE_TSH_TG_SIGNALING_PATHWAY	KEGG_MEDICUS_REFERENCE_TSH_TG_SIGNALING_PATHWAY		28	-0.201177	-0.705462	0.932886	1	1	4979	tags=43%, list=27%, signal=59%
KEGG_MEDICUS_REFERENCE_MICROTUBULE_NUCLEATION	KEGG_MEDICUS_REFERENCE_MICROTUBULE_NUCLEATION		24	-0.209677	-0.692655	0.896341	1	1	5810	tags=46%, list=32%, signal=67%
KEGG_MEDICUS_VARIANT_MUTATION_INACTIVATED_RASD1_TO_CRHR_PKA_ACTH_SIGNALING_PATHWAY	KEGG_MEDICUS_VARIANT_MUTATION_INACTIVATED_RASD1_TO_CRHR_PKA_ACTH_SIGNALING_PATHWAY		26	-0.200747	-0.692089	0.897516	1	1	4979	tags=42%, list=27%, signal=58%
KEGG_MEDICUS_REFERENCE_FSHR_GNAS_PKA_SIGNALING_PATHWAY	KEGG_MEDICUS_REFERENCE_FSHR_GNAS_PKA_SIGNALING_PATHWAY		15	-0.2292	-0.666808	0.901099	1	1	2675	tags=27%, list=15%, signal=31%
KEGG_MEDICUS_PATHOGEN_HCMV_UL33_TO_GNAI_AC_PKA_SIGNALING_PATHWAY	KEGG_MEDICUS_PATHOGEN_HCMV_UL33_TO_GNAI_AC_PKA_SIGNALING_PATHWAY		25	-0.187419	-0.625139	0.96319	1	1	4979	tags=44%, list=27%, signal=60%
KEGG_MEDICUS_REFERENCE_TELOMERE_ELONGATION	KEGG_MEDICUS_REFERENCE_TELOMERE_ELONGATION		18	-0.203464	-0.621698	0.955923	1	1	4384	tags=39%, list=24%, signal=51%
KEGG_MEDICUS_REFERENCE_HOMOLOGOUS_RECOMBINATION_IN_ICLR	KEGG_MEDICUS_REFERENCE_HOMOLOGOUS_RECOMBINATION_IN_ICLR		15	-0.198213	-0.587896	0.964674	1	1	2830	tags=13%, list=15%, signal=16%
KEGG_MEDICUS_PATHOGEN_SHIGELLA_IPGD_TO_ARNO_ARF_ACTB_G_SIGNALING_PATHWAY	KEGG_MEDICUS_PATHOGEN_SHIGELLA_IPGD_TO_ARNO_ARF_ACTB_G_SIGNALING_PATHWAY		29	-0.168484	-0.586032	0.983221	1	1	4350	tags=34%, list=24%, signal=45%
KEGG_MEDICUS_REFERENCE_MICROTUBULE_DEPOLYMERIZATION	KEGG_MEDICUS_REFERENCE_MICROTUBULE_DEPOLYMERIZATION		20	-0.184609	-0.584331	0.972892	1	1	5810	tags=45%, list=32%, signal=66%
KEGG_MEDICUS_REFERENCE_CORE_NER_REACTION	KEGG_MEDICUS_REFERENCE_CORE_NER_REACTION		28	-0.163916	-0.570845	0.993056	1	1	5296	tags=36%, list=29%, signal=50%
KEGG_MEDICUS_REFERENCE_BCR_PLCG_CALCINEURIN_SIGNALING_PATHWAY	KEGG_MEDICUS_REFERENCE_BCR_PLCG_CALCINEURIN_SIGNALING_PATHWAY		17	-0.182912	-0.552211	0.97486	1	1	2400	tags=18%, list=13%, signal=20%
KEGG_MEDICUS_PATHOGEN_SALMONELLA_SOPB_TO_ARNO_ARF_ACTB_G_SIGNALING_PATHWAY	KEGG_MEDICUS_PATHOGEN_SALMONELLA_SOPB_TO_ARNO_ARF_ACTB_G_SIGNALING_PATHWAY		30	-0.157344	-0.552109	0.996825	1	1	4350	tags=33%, list=24%, signal=44%
KEGG_MEDICUS_REFERENCE_BRANCHING_MICROTUBULE_NUCLEATION	KEGG_MEDICUS_REFERENCE_BRANCHING_MICROTUBULE_NUCLEATION		29	-0.15187	-0.541252	0.996656	1	1	5810	tags=45%, list=32%, signal=65%
