## Supplemental Table 5 for "Oncogenic KRAS cells use Wnt signalling and cell dormancy to override homeostatic cell elimination mechanisms in adult pancreas"

### Sheet: gsea_report_for_KC_170248777867
NAME	GS<br> follow link to MSigDB	GS DETAILS	SIZE	ES	NES	NOM p-val	FDR q-val	FWER p-val	RANK AT MAX	LEADING EDGE
HALLMARK_ALLOGRAFT_REJECTION	HALLMARK_ALLOGRAFT_REJECTION	Details ...	195	-0.229031	-1.15337	0.141304	0.307701	0.699	3328	tags=26%, list=18%, signal=31%
HALLMARK_INTERFERON_ALPHA_RESPONSE	HALLMARK_INTERFERON_ALPHA_RESPONSE	Details ...	95	-0.158907	-0.72259	0.983607	0.97463	1	5541	tags=42%, list=30%, signal=60%
