## Supplemental Table 7 for "Oncogenic KRAS cells use Wnt signalling and cell dormancy to override homeostatic cell elimination mechanisms in adult pancreas"

### Sheet: gsea_report_for_KC_164691631278
NAME	GS<br> follow link to MSigDB	GS DETAILS	SIZE	ES	NES	NOM p-val	FDR q-val	FWER p-val	RANK AT MAX	LEADING EDGE
HALLMARK_MYC_TARGETS_V1	HALLMARK_MYC_TARGETS_V1	Details ...	200	-0.543053	-2.8083	0	0	0	5375	tags=65%, list=29%, signal=90%
HALLMARK_MTORC1_SIGNALING	HALLMARK_MTORC1_SIGNALING	Details ...	199	-0.516723	-2.67738	0	0	0	6139	tags=69%, list=34%, signal=103%
HALLMARK_TNFA_SIGNALING_VIA_NFKB	HALLMARK_TNFA_SIGNALING_VIA_NFKB	Details ...	199	-0.498754	-2.58573	0	0	0	5638	tags=62%, list=31%, signal=88%
HALLMARK_UNFOLDED_PROTEIN_RESPONSE	HALLMARK_UNFOLDED_PROTEIN_RESPONSE	Details ...	112	-0.535446	-2.55495	0	0	0	4604	tags=58%, list=25%, signal=77%
HALLMARK_PROTEIN_SECRETION	HALLMARK_PROTEIN_SECRETION	Details ...	95	-0.501682	-2.31421	0	0	0	6040	tags=63%, list=33%, signal=94%
HALLMARK_ADIPOGENESIS	HALLMARK_ADIPOGENESIS	Details ...	200	-0.445496	-2.30225	0	0	0	5508	tags=50%, list=30%, signal=71%
HALLMARK_APOPTOSIS	HALLMARK_APOPTOSIS	Details ...	161	-0.459855	-2.29575	0	0	0	5634	tags=57%, list=31%, signal=81%
HALLMARK_MYC_TARGETS_V2	HALLMARK_MYC_TARGETS_V2	Details ...	57	-0.544628	-2.28278	0	0	0	4896	tags=65%, list=27%, signal=88%
HALLMARK_OXIDATIVE_PHOSPHORYLATION	HALLMARK_OXIDATIVE_PHOSPHORYLATION	Details ...	199	-0.441322	-2.27984	0	0	0	7413	tags=65%, list=41%, signal=108%
HALLMARK_INFLAMMATORY_RESPONSE	HALLMARK_INFLAMMATORY_RESPONSE	Details ...	198	-0.413814	-2.13879	0	0	0	4536	tags=43%, list=25%, signal=56%
HALLMARK_P53_PATHWAY	HALLMARK_P53_PATHWAY	Details ...	200	-0.40984	-2.12737	0	0	0	5786	tags=52%, list=32%, signal=75%
HALLMARK_DNA_REPAIR	HALLMARK_DNA_REPAIR	Details ...	149	-0.42298	-2.08876	0	0	0	5904	tags=58%, list=32%, signal=86%
HALLMARK_CHOLESTEROL_HOMEOSTASIS	HALLMARK_CHOLESTEROL_HOMEOSTASIS	Details ...	74	-0.468614	-2.04343	0	0	0	5245	tags=49%, list=29%, signal=68%
HALLMARK_FATTY_ACID_METABOLISM	HALLMARK_FATTY_ACID_METABOLISM	Details ...	155	-0.402136	-2.01419	0	0	0	6221	tags=54%, list=34%, signal=81%
HALLMARK_PI3K_AKT_MTOR_SIGNALING	HALLMARK_PI3K_AKT_MTOR_SIGNALING	Details ...	105	-0.424077	-1.9907	0	1.07692314E-4	0.001	5021	tags=47%, list=27%, signal=64%
HALLMARK_IL6_JAK_STAT3_SIGNALING	HALLMARK_IL6_JAK_STAT3_SIGNALING	Details ...	87	-0.431359	-1.94476	0	1.00961544E-4	0.001	5153	tags=53%, list=28%, signal=73%
HALLMARK_MITOTIC_SPINDLE	HALLMARK_MITOTIC_SPINDLE	Details ...	199	-0.37432	-1.9402	0	9.502263E-5	0.001	5356	tags=44%, list=29%, signal=61%
HALLMARK_INTERFERON_GAMMA_RESPONSE	HALLMARK_INTERFERON_GAMMA_RESPONSE	Details ...	194	-0.374016	-1.93329	0	8.97436E-5	0.001	5536	tags=46%, list=30%, signal=66%
HALLMARK_HYPOXIA	HALLMARK_HYPOXIA	Details ...	198	-0.370761	-1.92767	0	8.502025E-5	0.001	5313	tags=45%, list=29%, signal=63%
HALLMARK_IL2_STAT5_SIGNALING	HALLMARK_IL2_STAT5_SIGNALING	Details ...	199	-0.362517	-1.88085	0	2.4903845E-4	0.003	5080	tags=45%, list=28%, signal=62%
HALLMARK_REACTIVE_OXYGEN_SPECIES_PATHWAY	HALLMARK_REACTIVE_OXYGEN_SPECIES_PATHWAY		49	-0.449356	-1.82605	0	3.0860805E-4	0.004	6440	tags=61%, list=35%, signal=94%
HALLMARK_G2M_CHECKPOINT	HALLMARK_G2M_CHECKPOINT		196	-0.346773	-1.79121	0	2.945804E-4	0.004	5551	tags=41%, list=30%, signal=59%
HALLMARK_ANDROGEN_RESPONSE	HALLMARK_ANDROGEN_RESPONSE		99	-0.377036	-1.73655	0.00200401	0.00152628	0.021	5786	tags=41%, list=32%, signal=60%
HALLMARK_INTERFERON_ALPHA_RESPONSE	HALLMARK_INTERFERON_ALPHA_RESPONSE		95	-0.375825	-1.7351	0	0.00146268	0.021	5010	tags=43%, list=27%, signal=59%
HALLMARK_KRAS_SIGNALING_UP	HALLMARK_KRAS_SIGNALING_UP		199	-0.326606	-1.67793	0	0.00299263	0.046	6501	tags=48%, list=36%, signal=73%
HALLMARK_XENOBIOTIC_METABOLISM	HALLMARK_XENOBIOTIC_METABOLISM		196	-0.324118	-1.66248	0	0.00330309	0.052	6898	tags=55%, list=38%, signal=87%
HALLMARK_ALLOGRAFT_REJECTION	HALLMARK_ALLOGRAFT_REJECTION		195	-0.320167	-1.64724	0.00197239	0.00341837	0.056	6130	tags=50%, list=34%, signal=74%
HALLMARK_E2F_TARGETS	HALLMARK_E2F_TARGETS		200	-0.318385	-1.63691	0	0.00348264	0.059	5447	tags=42%, list=30%, signal=58%
HALLMARK_UV_RESPONSE_DN	HALLMARK_UV_RESPONSE_DN		143	-0.322448	-1.6003	0	0.00536685	0.093	2569	tags=27%, list=14%, signal=31%
HALLMARK_PEROXISOME	HALLMARK_PEROXISOME		102	-0.336977	-1.57938	0	0.00639292	0.111	7345	tags=54%, list=40%, signal=90%
HALLMARK_GLYCOLYSIS	HALLMARK_GLYCOLYSIS		200	-0.292404	-1.51143	0.00376648	0.0119496	0.207	6019	tags=45%, list=33%, signal=66%
HALLMARK_COMPLEMENT	HALLMARK_COMPLEMENT		193	-0.292809	-1.50978	0	0.0118547	0.213	6073	tags=46%, list=33%, signal=68%
HALLMARK_UV_RESPONSE_UP	HALLMARK_UV_RESPONSE_UP		156	-0.295392	-1.48195	0.01002	0.0144954	0.26	5723	tags=44%, list=31%, signal=63%
HALLMARK_BILE_ACID_METABOLISM	HALLMARK_BILE_ACID_METABOLISM		112	-0.276974	-1.30938	0.0535373	0.0661764	0.752	7157	tags=50%, list=39%, signal=82%
HALLMARK_HEME_METABOLISM	HALLMARK_HEME_METABOLISM		191	-0.24362	-1.25619	0.0523139	0.0980767	0.882	6789	tags=44%, list=37%, signal=69%
HALLMARK_TGF_BETA_SIGNALING	HALLMARK_TGF_BETA_SIGNALING		54	-0.29277	-1.20771	0.179688	0.138714	0.946	4153	tags=33%, list=23%, signal=43%
HALLMARK_ESTROGEN_RESPONSE_EARLY	HALLMARK_ESTROGEN_RESPONSE_EARLY		197	-0.217886	-1.12876	0.182556	0.236595	0.996	5353	tags=35%, list=29%, signal=49%
HALLMARK_WNT_BETA_CATENIN_SIGNALING	HALLMARK_WNT_BETA_CATENIN_SIGNALING		41	-0.290866	-1.11817	0.273234	0.247309	0.997	2772	tags=27%, list=15%, signal=32%
HALLMARK_EPITHELIAL_MESENCHYMAL_TRANSITION	HALLMARK_EPITHELIAL_MESENCHYMAL_TRANSITION		196	-0.211482	-1.09609	0.242363	0.27803	0.998	5080	tags=33%, list=28%, signal=45%
HALLMARK_ANGIOGENESIS	HALLMARK_ANGIOGENESIS		36	-0.291171	-1.09214	0.315589	0.277799	0.998	839	tags=11%, list=5%, signal=12%
HALLMARK_COAGULATION	HALLMARK_COAGULATION		138	-0.203415	-0.987947	0.481132	0.491359	1	5701	tags=36%, list=31%, signal=51%
HALLMARK_NOTCH_SIGNALING	HALLMARK_NOTCH_SIGNALING		32	-0.21051	-0.754773	0.849057	0.949356	1	6610	tags=44%, list=36%, signal=68%

### Sheet: gsea_report_for_WT_164691631278
NAME	GS<br> follow link to MSigDB	GS DETAILS	SIZE	ES	NES	NOM p-val	FDR q-val	FWER p-val	RANK AT MAX	LEADING EDGE
HALLMARK_MYC_TARGETS_V1	HALLMARK_MYC_TARGETS_V1	Details ...	200	-0.543053	-2.8083	0	0	0	5375	tags=65%, list=29%, signal=90%
HALLMARK_MTORC1_SIGNALING	HALLMARK_MTORC1_SIGNALING	Details ...	199	-0.516723	-2.67738	0	0	0	6139	tags=69%, list=34%, signal=103%
HALLMARK_TNFA_SIGNALING_VIA_NFKB	HALLMARK_TNFA_SIGNALING_VIA_NFKB	Details ...	199	-0.498754	-2.58573	0	0	0	5638	tags=62%, list=31%, signal=88%
HALLMARK_UNFOLDED_PROTEIN_RESPONSE	HALLMARK_UNFOLDED_PROTEIN_RESPONSE	Details ...	112	-0.535446	-2.55495	0	0	0	4604	tags=58%, list=25%, signal=77%
HALLMARK_PROTEIN_SECRETION	HALLMARK_PROTEIN_SECRETION	Details ...	95	-0.501682	-2.31421	0	0	0	6040	tags=63%, list=33%, signal=94%
HALLMARK_ADIPOGENESIS	HALLMARK_ADIPOGENESIS	Details ...	200	-0.445496	-2.30225	0	0	0	5508	tags=50%, list=30%, signal=71%
HALLMARK_APOPTOSIS	HALLMARK_APOPTOSIS	Details ...	161	-0.459855	-2.29575	0	0	0	5634	tags=57%, list=31%, signal=81%
HALLMARK_MYC_TARGETS_V2	HALLMARK_MYC_TARGETS_V2	Details ...	57	-0.544628	-2.28278	0	0	0	4896	tags=65%, list=27%, signal=88%
HALLMARK_OXIDATIVE_PHOSPHORYLATION	HALLMARK_OXIDATIVE_PHOSPHORYLATION	Details ...	199	-0.441322	-2.27984	0	0	0	7413	tags=65%, list=41%, signal=108%
HALLMARK_INFLAMMATORY_RESPONSE	HALLMARK_INFLAMMATORY_RESPONSE	Details ...	198	-0.413814	-2.13879	0	0	0	4536	tags=43%, list=25%, signal=56%
HALLMARK_P53_PATHWAY	HALLMARK_P53_PATHWAY	Details ...	200	-0.40984	-2.12737	0	0	0	5786	tags=52%, list=32%, signal=75%
HALLMARK_DNA_REPAIR	HALLMARK_DNA_REPAIR	Details ...	149	-0.42298	-2.08876	0	0	0	5904	tags=58%, list=32%, signal=86%
HALLMARK_CHOLESTEROL_HOMEOSTASIS	HALLMARK_CHOLESTEROL_HOMEOSTASIS	Details ...	74	-0.468614	-2.04343	0	0	0	5245	tags=49%, list=29%, signal=68%
HALLMARK_FATTY_ACID_METABOLISM	HALLMARK_FATTY_ACID_METABOLISM	Details ...	155	-0.402136	-2.01419	0	0	0	6221	tags=54%, list=34%, signal=81%
HALLMARK_INTERFERON_ALPHA_RESPONSE	HALLMARK_INTERFERON_ALPHA_RESPONSE		95	-0.375825	-1.7351	0	0.00146268	0.021	5010	tags=43%, list=27%, signal=59%
HALLMARK_ANDROGEN_RESPONSE	HALLMARK_ANDROGEN_RESPONSE		99	-0.377036	-1.73655	0.00200401	0.00152628	0.021	5786	tags=41%, list=32%, signal=60%
HALLMARK_KRAS_SIGNALING_UP	HALLMARK_KRAS_SIGNALING_UP		199	-0.326606	-1.67793	0	0.00299263	0.046	6501	tags=48%, list=36%, signal=73%
HALLMARK_XENOBIOTIC_METABOLISM	HALLMARK_XENOBIOTIC_METABOLISM		196	-0.324118	-1.66248	0	0.00330309	0.052	6898	tags=55%, list=38%, signal=87%
HALLMARK_ALLOGRAFT_REJECTION	HALLMARK_ALLOGRAFT_REJECTION		195	-0.320167	-1.64724	0.00197239	0.00341836	0.056	6130	tags=50%, list=34%, signal=74%
HALLMARK_E2F_TARGETS	HALLMARK_E2F_TARGETS		200	-0.318385	-1.63691	0	0.00348264	0.059	5447	tags=42%, list=30%, signal=58%
HALLMARK_UV_RESPONSE_DN	HALLMARK_UV_RESPONSE_DN		143	-0.322448	-1.6003	0	0.00536685	0.093	2569	tags=27%, list=14%, signal=31%
HALLMARK_PEROXISOME	HALLMARK_PEROXISOME		102	-0.336977	-1.57938	0	0.00639292	0.111	7345	tags=54%, list=40%, signal=90%
HALLMARK_COMPLEMENT	HALLMARK_COMPLEMENT		193	-0.292809	-1.50978	0	0.0118547	0.213	6073	tags=46%, list=33%, signal=68%
HALLMARK_GLYCOLYSIS	HALLMARK_GLYCOLYSIS		200	-0.292404	-1.51143	0.00376648	0.0119496	0.207	6019	tags=45%, list=33%, signal=66%
HALLMARK_UV_RESPONSE_UP	HALLMARK_UV_RESPONSE_UP		156	-0.295392	-1.48195	0.01002	0.0144954	0.26	5723	tags=44%, list=31%, signal=63%
HALLMARK_BILE_ACID_METABOLISM	HALLMARK_BILE_ACID_METABOLISM		112	-0.276974	-1.30938	0.0535373	0.0661764	0.752	7157	tags=50%, list=39%, signal=82%
HALLMARK_HEME_METABOLISM	HALLMARK_HEME_METABOLISM		191	-0.24362	-1.25619	0.0523139	0.0980767	0.882	6789	tags=44%, list=37%, signal=69%
HALLMARK_TGF_BETA_SIGNALING	HALLMARK_TGF_BETA_SIGNALING		54	-0.29277	-1.20771	0.179688	0.138714	0.946	4153	tags=33%, list=23%, signal=43%
HALLMARK_ESTROGEN_RESPONSE_EARLY	HALLMARK_ESTROGEN_RESPONSE_EARLY		197	-0.217886	-1.12876	0.182556	0.236595	0.996	5353	tags=35%, list=29%, signal=49%
HALLMARK_WNT_BETA_CATENIN_SIGNALING	HALLMARK_WNT_BETA_CATENIN_SIGNALING		41	-0.290866	-1.11817	0.273234	0.247309	0.997	2772	tags=27%, list=15%, signal=32%
HALLMARK_ANGIOGENESIS	HALLMARK_ANGIOGENESIS		36	-0.291171	-1.09214	0.315589	0.277799	0.998	839	tags=11%, list=5%, signal=12%
HALLMARK_EPITHELIAL_MESENCHYMAL_TRANSITION	HALLMARK_EPITHELIAL_MESENCHYMAL_TRANSITION		196	-0.211482	-1.09609	0.242363	0.27803	0.998	5080	tags=33%, list=28%, signal=45%
HALLMARK_COAGULATION	HALLMARK_COAGULATION		138	-0.203415	-0.987947	0.481132	0.491359	1	5701	tags=36%, list=31%, signal=51%
HALLMARK_NOTCH_SIGNALING	HALLMARK_NOTCH_SIGNALING		32	-0.21051	-0.754773	0.849057	0.949356	1	6610	tags=44%, list=36%, signal=68%
HALLMARK_IL6_JAK_STAT3_SIGNALING	HALLMARK_IL6_JAK_STAT3_SIGNALING	Details ...	87	-0.431359	-1.94476	0	1.00961544E-4	0.001	5153	tags=53%, list=28%, signal=73%
HALLMARK_PI3K_AKT_MTOR_SIGNALING	HALLMARK_PI3K_AKT_MTOR_SIGNALING	Details ...	105	-0.424077	-1.9907	0	1.07692314E-4	0.001	5021	tags=47%, list=27%, signal=64%
HALLMARK_IL2_STAT5_SIGNALING	HALLMARK_IL2_STAT5_SIGNALING	Details ...	199	-0.362517	-1.88085	0	2.4903845E-4	0.003	5080	tags=45%, list=28%, signal=62%
HALLMARK_G2M_CHECKPOINT	HALLMARK_G2M_CHECKPOINT		196	-0.346773	-1.79121	0	2.945804E-4	0.004	5551	tags=41%, list=30%, signal=59%
HALLMARK_REACTIVE_OXYGEN_SPECIES_PATHWAY	HALLMARK_REACTIVE_OXYGEN_SPECIES_PATHWAY		49	-0.449356	-1.82605	0	3.0860805E-4	0.004	6440	tags=61%, list=35%, signal=94%
HALLMARK_HYPOXIA	HALLMARK_HYPOXIA	Details ...	198	-0.370761	-1.92767	0	8.502025E-5	0.001	5313	tags=45%, list=29%, signal=63%
HALLMARK_INTERFERON_GAMMA_RESPONSE	HALLMARK_INTERFERON_GAMMA_RESPONSE	Details ...	194	-0.374016	-1.93329	0	8.97436E-5	0.001	5536	tags=46%, list=30%, signal=66%
HALLMARK_MITOTIC_SPINDLE	HALLMARK_MITOTIC_SPINDLE	Details ...	199	-0.37432	-1.9402	0	9.502263E-5	0.001	5356	tags=44%, list=29%, signal=61%
