## Supplemental Table 8 for "Oncogenic KRAS cells use Wnt signalling and cell dormancy to override homeostatic cell elimination mechanisms in adult pancreas"

### Sheet: Table S5. KPCretained cells_hal
NAME	GS<br> follow link to MSigDB	GS DETAILS	SIZE	ES	NES	NOM p-val	FDR q-val	FWER p-val	RANK AT MAX	LEADING EDGE
HALLMARK_EPITHELIAL_MESENCHYMAL_TRANSITION	HALLMARK_EPITHELIAL_MESENCHYMAL_TRANSITION	Details ...	196	-0.546284	-2.42788	0	0	0	2798	tags=42%, list=15%, signal=49%
HALLMARK_TNFA_SIGNALING_VIA_NFKB	HALLMARK_TNFA_SIGNALING_VIA_NFKB	Details ...	198	-0.463259	-2.06051	0	0	0	3744	tags=41%, list=20%, signal=51%
HALLMARK_UV_RESPONSE_DN	HALLMARK_UV_RESPONSE_DN	Details ...	143	-0.485281	-2.05875	0	0	0	3846	tags=40%, list=21%, signal=50%
HALLMARK_CHOLESTEROL_HOMEOSTASIS	HALLMARK_CHOLESTEROL_HOMEOSTASIS	Details ...	74	-0.512731	-2.00254	0	0	0	4005	tags=47%, list=22%, signal=60%
HALLMARK_INFLAMMATORY_RESPONSE	HALLMARK_INFLAMMATORY_RESPONSE	Details ...	199	-0.439079	-1.95619	0	0	0	3410	tags=37%, list=19%, signal=45%
HALLMARK_MTORC1_SIGNALING	HALLMARK_MTORC1_SIGNALING	Details ...	200	-0.43772	-1.93016	0	0	0	5502	tags=50%, list=30%, signal=70%
HALLMARK_HYPOXIA	HALLMARK_HYPOXIA	Details ...	199	-0.414832	-1.84719	0	9.27E-04	0.005	3906	tags=38%, list=21%, signal=48%
HALLMARK_MYC_TARGETS_V2	HALLMARK_MYC_TARGETS_V2	Details ...	58	-0.49096	-1.78715	0	0.00113002	0.007	6652	tags=69%, list=36%, signal=108%
HALLMARK_COAGULATION	HALLMARK_COAGULATION	Details ...	138	-0.41407	-1.76048	0	0.00128505	0.011	3471	tags=41%, list=19%, signal=50%
HALLMARK_APOPTOSIS	HALLMARK_APOPTOSIS	Details ...	161	-0.405053	-1.74912	0	0.00138809	0.013	2746	tags=27%, list=15%, signal=32%
HALLMARK_PANCREAS_BETA_CELLS	HALLMARK_PANCREAS_BETA_CELLS	Details ...	40	-0.507276	-1.76104	0.00357143	0.00141355	0.011	2130	tags=30%, list=12%, signal=34%
HALLMARK_KRAS_SIGNALING_UP	HALLMARK_KRAS_SIGNALING_UP	Details ...	199	-0.396922	-1.7775	0	0.00141506	0.01	2801	tags=31%, list=15%, signal=36%
HALLMARK_BILE_ACID_METABOLISM	HALLMARK_BILE_ACID_METABOLISM	Details ...	112	-0.408919	-1.69213	0	0.00307462	0.031	2611	tags=27%, list=14%, signal=31%
HALLMARK_COMPLEMENT	HALLMARK_COMPLEMENT	Details ...	190	-0.353001	-1.56782	0.00153846	0.00991315	0.106	2798	tags=28%, list=15%, signal=33%
HALLMARK_MYC_TARGETS_V1	HALLMARK_MYC_TARGETS_V1	Details ...	199	-0.350207	-1.55479	0	0.00991653	0.118	6146	tags=51%, list=33%, signal=76%
HALLMARK_ANGIOGENESIS	HALLMARK_ANGIOGENESIS	Details ...	36	-0.462406	-1.54841	0.0271186	0.0102016	0.126	2092	tags=31%, list=11%, signal=34%
HALLMARK_XENOBIOTIC_METABOLISM	HALLMARK_XENOBIOTIC_METABOLISM	Details ...	198	-0.347197	-1.53805	0	0.0103749	0.135	3615	tags=32%, list=20%, signal=40%
HALLMARK_ALLOGRAFT_REJECTION	HALLMARK_ALLOGRAFT_REJECTION	Details ...	199	-0.354291	-1.55521	0.0030581	0.0105363	0.118	4762	tags=41%, list=26%, signal=55%
HALLMARK_ESTROGEN_RESPONSE_EARLY	HALLMARK_ESTROGEN_RESPONSE_EARLY	Details ...	199	-0.355425	-1.56856	0	0.0105481	0.105	3397	tags=32%, list=18%, signal=38%
HALLMARK_MYOGENESIS	HALLMARK_MYOGENESIS	Details ...	200	-0.339804	-1.51273	0.00147711	0.0124931	0.171	2788	tags=26%, list=15%, signal=30%
HALLMARK_P53_PATHWAY	HALLMARK_P53_PATHWAY		200	-0.332472	-1.47753	0.0015015	0.0175025	0.253	2861	tags=25%, list=16%, signal=29%
HALLMARK_IL2_STAT5_SIGNALING	HALLMARK_IL2_STAT5_SIGNALING		199	-0.332439	-1.47876	0.0015949	0.0181462	0.25	3535	tags=30%, list=19%, signal=37%
HALLMARK_G2M_CHECKPOINT	HALLMARK_G2M_CHECKPOINT		199	-0.327406	-1.45712	0.00322061	0.0203214	0.301	5521	tags=44%, list=30%, signal=62%
HALLMARK_ESTROGEN_RESPONSE_LATE	HALLMARK_ESTROGEN_RESPONSE_LATE		199	-0.320155	-1.42972	0.00578035	0.0249094	0.381	2514	tags=25%, list=14%, signal=28%
HALLMARK_MITOTIC_SPINDLE	HALLMARK_MITOTIC_SPINDLE		199	-0.323698	-1.43378	0.00750751	0.0252363	0.372	5500	tags=42%, list=30%, signal=59%
HALLMARK_APICAL_SURFACE	HALLMARK_APICAL_SURFACE		44	-0.396529	-1.39617	0.0458265	0.0334274	0.486	2798	tags=36%, list=15%, signal=43%
HALLMARK_E2F_TARGETS	HALLMARK_E2F_TARGETS		200	-0.289757	-1.29331	0.0212766	0.0901547	0.858	5513	tags=40%, list=30%, signal=56%
HALLMARK_ANDROGEN_RESPONSE	HALLMARK_ANDROGEN_RESPONSE		99	-0.321796	-1.28679	0.0649351	0.0926018	0.88	3325	tags=26%, list=18%, signal=32%
HALLMARK_FATTY_ACID_METABOLISM	HALLMARK_FATTY_ACID_METABOLISM		157	-0.285451	-1.22258	0.0982839	0.155446	0.972	5208	tags=35%, list=28%, signal=48%
HALLMARK_APICAL_JUNCTION	HALLMARK_APICAL_JUNCTION		199	-0.27152	-1.20805	0.106977	0.168786	0.98	4290	tags=31%, list=23%, signal=40%
HALLMARK_GLYCOLYSIS	HALLMARK_GLYCOLYSIS		200	-0.266036	-1.18497	0.120846	0.195143	0.989	4747	tags=33%, list=26%, signal=44%
HALLMARK_ADIPOGENESIS	HALLMARK_ADIPOGENESIS		199	-0.265301	-1.17296	0.132512	0.206085	0.996	5117	tags=32%, list=28%, signal=44%
HALLMARK_UNFOLDED_PROTEIN_RESPONSE	HALLMARK_UNFOLDED_PROTEIN_RESPONSE		112	-0.283394	-1.15579	0.170968	0.225648	0.998	4792	tags=37%, list=26%, signal=49%
HALLMARK_WNT_BETA_CATENIN_SIGNALING	HALLMARK_WNT_BETA_CATENIN_SIGNALING		42	-0.312154	-1.07114	0.323427	0.385254	1	4715	tags=36%, list=26%, signal=48%
HALLMARK_TGF_BETA_SIGNALING	HALLMARK_TGF_BETA_SIGNALING		54	-0.28481	-1.04113	0.395431	0.442078	1	2805	tags=30%, list=15%, signal=35%
HALLMARK_KRAS_SIGNALING_DN	HALLMARK_KRAS_SIGNALING_DN		200	-0.230816	-1.02211	0.402799	0.475193	1	2711	tags=19%, list=15%, signal=21%
HALLMARK_IL6_JAK_STAT3_SIGNALING	HALLMARK_IL6_JAK_STAT3_SIGNALING		86	-0.255157	-0.985943	0.492586	0.554746	1	2632	tags=19%, list=14%, signal=22%
HALLMARK_INTERFERON_GAMMA_RESPONSE	HALLMARK_INTERFERON_GAMMA_RESPONSE		197	-0.21179	-0.940999	0.618045	0.658452	1	3058	tags=18%, list=17%, signal=21%
HALLMARK_UV_RESPONSE_UP	HALLMARK_UV_RESPONSE_UP		156	-0.207966	-0.89141	0.718224	0.770869	1	4566	tags=29%, list=25%, signal=39%
HALLMARK_PI3K_AKT_MTOR_SIGNALING	HALLMARK_PI3K_AKT_MTOR_SIGNALING		105	-0.196683	-0.799468	0.873817	0.94562	1	5502	tags=34%, list=30%, signal=49%
HALLMARK_PROTEIN_SECRETION	HALLMARK_PROTEIN_SECRETION		95	-0.195024	-0.781887	0.909548	0.946615	1	7317	tags=45%, list=40%, signal=75%
HALLMARK_HEDGEHOG_SIGNALING	HALLMARK_HEDGEHOG_SIGNALING		36	-0.191511	-0.637579	0.966192	0.994027	1	6023	tags=44%, list=33%, signal=66%

### Sheet: gsea_report_for_WT_170255789405
NAME	GS<br> follow link to MSigDB	GS DETAILS	SIZE	ES	NES	NOM p-val	FDR q-val	FWER p-val	RANK AT MAX	LEADING EDGE
HALLMARK_EPITHELIAL_MESENCHYMAL_TRANSITION	HALLMARK_EPITHELIAL_MESENCHYMAL_TRANSITION	Details ...	196	-0.546284	-2.42788	0	0	0	2798	tags=42%, list=15%, signal=49%
HALLMARK_TNFA_SIGNALING_VIA_NFKB	HALLMARK_TNFA_SIGNALING_VIA_NFKB	Details ...	198	-0.463259	-2.06051	0	0	0	3744	tags=41%, list=20%, signal=51%
HALLMARK_UV_RESPONSE_DN	HALLMARK_UV_RESPONSE_DN	Details ...	143	-0.485281	-2.05875	0	0	0	3846	tags=40%, list=21%, signal=50%
HALLMARK_CHOLESTEROL_HOMEOSTASIS	HALLMARK_CHOLESTEROL_HOMEOSTASIS	Details ...	74	-0.512731	-2.00254	0	0	0	4005	tags=47%, list=22%, signal=60%
HALLMARK_INFLAMMATORY_RESPONSE	HALLMARK_INFLAMMATORY_RESPONSE	Details ...	199	-0.439079	-1.95619	0	0	0	3410	tags=37%, list=19%, signal=45%
HALLMARK_MTORC1_SIGNALING	HALLMARK_MTORC1_SIGNALING	Details ...	200	-0.43772	-1.93016	0	0	0	5502	tags=50%, list=30%, signal=70%
HALLMARK_MYC_TARGETS_V2	HALLMARK_MYC_TARGETS_V2	Details ...	58	-0.49096	-1.78715	0	0.00113002	0.007	6652	tags=69%, list=36%, signal=108%
HALLMARK_COAGULATION	HALLMARK_COAGULATION	Details ...	138	-0.41407	-1.76048	0	0.00128505	0.011	3471	tags=41%, list=19%, signal=50%
HALLMARK_APOPTOSIS	HALLMARK_APOPTOSIS	Details ...	161	-0.405053	-1.74912	0	0.00138809	0.013	2746	tags=27%, list=15%, signal=32%
HALLMARK_PANCREAS_BETA_CELLS	HALLMARK_PANCREAS_BETA_CELLS	Details ...	40	-0.507276	-1.76104	0.00357143	0.00141355	0.011	2130	tags=30%, list=12%, signal=34%
HALLMARK_KRAS_SIGNALING_UP	HALLMARK_KRAS_SIGNALING_UP	Details ...	199	-0.396922	-1.7775	0	0.00141506	0.01	2801	tags=31%, list=15%, signal=36%
HALLMARK_BILE_ACID_METABOLISM	HALLMARK_BILE_ACID_METABOLISM	Details ...	112	-0.408919	-1.69213	0	0.00307462	0.031	2611	tags=27%, list=14%, signal=31%
HALLMARK_COMPLEMENT	HALLMARK_COMPLEMENT	Details ...	190	-0.353001	-1.56782	0.00153846	0.00991315	0.106	2798	tags=28%, list=15%, signal=33%
HALLMARK_MYC_TARGETS_V1	HALLMARK_MYC_TARGETS_V1	Details ...	199	-0.350207	-1.55479	0	0.00991653	0.118	6146	tags=51%, list=33%, signal=76%
HALLMARK_ANGIOGENESIS	HALLMARK_ANGIOGENESIS	Details ...	36	-0.462406	-1.54841	0.0271186	0.0102016	0.126	2092	tags=31%, list=11%, signal=34%
HALLMARK_XENOBIOTIC_METABOLISM	HALLMARK_XENOBIOTIC_METABOLISM	Details ...	198	-0.347197	-1.53805	0	0.0103749	0.135	3615	tags=32%, list=20%, signal=40%
HALLMARK_ALLOGRAFT_REJECTION	HALLMARK_ALLOGRAFT_REJECTION	Details ...	199	-0.354291	-1.55521	0.0030581	0.0105363	0.118	4762	tags=41%, list=26%, signal=55%
HALLMARK_ESTROGEN_RESPONSE_EARLY	HALLMARK_ESTROGEN_RESPONSE_EARLY	Details ...	199	-0.355425	-1.56856	0	0.0105481	0.105	3397	tags=32%, list=18%, signal=38%
HALLMARK_MYOGENESIS	HALLMARK_MYOGENESIS	Details ...	200	-0.339804	-1.51273	0.0014771	0.0124931	0.171	2788	tags=26%, list=15%, signal=30%
HALLMARK_P53_PATHWAY	HALLMARK_P53_PATHWAY		200	-0.332472	-1.47753	0.0015015	0.0175025	0.253	2861	tags=25%, list=16%, signal=29%
HALLMARK_IL2_STAT5_SIGNALING	HALLMARK_IL2_STAT5_SIGNALING		199	-0.332439	-1.47876	0.0015949	0.0181462	0.25	3535	tags=30%, list=19%, signal=37%
HALLMARK_G2M_CHECKPOINT	HALLMARK_G2M_CHECKPOINT		199	-0.327406	-1.45712	0.00322061	0.0203214	0.301	5521	tags=44%, list=30%, signal=62%
HALLMARK_ESTROGEN_RESPONSE_LATE	HALLMARK_ESTROGEN_RESPONSE_LATE		199	-0.320155	-1.42972	0.00578035	0.0249094	0.381	2514	tags=25%, list=14%, signal=28%
HALLMARK_MITOTIC_SPINDLE	HALLMARK_MITOTIC_SPINDLE		199	-0.323698	-1.43378	0.00750751	0.0252363	0.372	5500	tags=42%, list=30%, signal=59%
HALLMARK_APICAL_SURFACE	HALLMARK_APICAL_SURFACE		44	-0.396529	-1.39617	0.0458265	0.0334274	0.486	2798	tags=36%, list=15%, signal=43%
HALLMARK_E2F_TARGETS	HALLMARK_E2F_TARGETS		200	-0.289757	-1.29331	0.0212766	0.0901547	0.858	5513	tags=40%, list=30%, signal=56%
HALLMARK_ANDROGEN_RESPONSE	HALLMARK_ANDROGEN_RESPONSE		99	-0.321796	-1.28679	0.0649351	0.0926018	0.88	3325	tags=26%, list=18%, signal=32%
HALLMARK_FATTY_ACID_METABOLISM	HALLMARK_FATTY_ACID_METABOLISM		157	-0.285451	-1.22258	0.0982839	0.155446	0.972	5208	tags=35%, list=28%, signal=48%
HALLMARK_APICAL_JUNCTION	HALLMARK_APICAL_JUNCTION		199	-0.27152	-1.20805	0.106977	0.168786	0.98	4290	tags=31%, list=23%, signal=40%
HALLMARK_GLYCOLYSIS	HALLMARK_GLYCOLYSIS		200	-0.266036	-1.18497	0.120846	0.195143	0.989	4747	tags=33%, list=26%, signal=44%
HALLMARK_ADIPOGENESIS	HALLMARK_ADIPOGENESIS		199	-0.265301	-1.17296	0.132512	0.206085	0.996	5117	tags=32%, list=28%, signal=44%
HALLMARK_UNFOLDED_PROTEIN_RESPONSE	HALLMARK_UNFOLDED_PROTEIN_RESPONSE		112	-0.283394	-1.15579	0.170968	0.225648	0.998	4792	tags=37%, list=26%, signal=49%
HALLMARK_WNT_BETA_CATENIN_SIGNALING	HALLMARK_WNT_BETA_CATENIN_SIGNALING		42	-0.312154	-1.07114	0.323427	0.385254	1	4715	tags=36%, list=26%, signal=48%
HALLMARK_TGF_BETA_SIGNALING	HALLMARK_TGF_BETA_SIGNALING		54	-0.28481	-1.04113	0.395431	0.442078	1	2805	tags=30%, list=15%, signal=35%
HALLMARK_KRAS_SIGNALING_DN	HALLMARK_KRAS_SIGNALING_DN		200	-0.230816	-1.02211	0.402799	0.475193	1	2711	tags=19%, list=15%, signal=21%
HALLMARK_IL6_JAK_STAT3_SIGNALING	HALLMARK_IL6_JAK_STAT3_SIGNALING		86	-0.255157	-0.985943	0.492586	0.554746	1	2632	tags=19%, list=14%, signal=22%
HALLMARK_INTERFERON_GAMMA_RESPONSE	HALLMARK_INTERFERON_GAMMA_RESPONSE		197	-0.21179	-0.940999	0.618045	0.658452	1	3058	tags=18%, list=17%, signal=21%
HALLMARK_UV_RESPONSE_UP	HALLMARK_UV_RESPONSE_UP		156	-0.207966	-0.89141	0.718224	0.770869	1	4566	tags=29%, list=25%, signal=39%
HALLMARK_PI3K_AKT_MTOR_SIGNALING	HALLMARK_PI3K_AKT_MTOR_SIGNALING		105	-0.196683	-0.799468	0.873817	0.94562	1	5502	tags=34%, list=30%, signal=49%
HALLMARK_PROTEIN_SECRETION	HALLMARK_PROTEIN_SECRETION		95	-0.195024	-0.781887	0.909548	0.946615	1	7317	tags=45%, list=40%, signal=75%
HALLMARK_HEDGEHOG_SIGNALING	HALLMARK_HEDGEHOG_SIGNALING		36	-0.191511	-0.637579	0.966192	0.994027	1	6023	tags=44%, list=33%, signal=66%
HALLMARK_HYPOXIA	HALLMARK_HYPOXIA	Details ...	199	-0.414832	-1.84719	0	9.2747697E-4	0.005	3906	tags=38%, list=21%, signal=48%
