## Supplemental Table 10 for "Oncogenic KRAS cells use Wnt signalling and cell dormancy to override homeostatic cell elimination mechanisms in adult pancreas"

### Sheet: Sheet1
initial_alias	norm.WT_1	norm.WT-2	norm.WT-3	norm.KC-2	norm.KC-3	norm.KC-4	norm.PC-1	norm.PC-2	norm.PC-3
BUB1B	0.0267944	1.11197	-0.214355	-0.576079	-1.66125	-0.877516	1.95599	0.147369	0.0870818
MAD1L1	1.55749	1.35182	0.76644	-1.78074	-0.0720735	-0.64163	-0.135358	-0.578346	-0.467599
MAD2L2	1.45009	0.337014	1.22747	-1.72217	0.225707	-0.859541	-0.442138	0.698763	-0.915195
MAD2L1	0.187916	1.65663	0.232423	-1.01376	-0.702213	-0.524188	1.61212	-1.3253	-0.123629
HDAC6	1.43656	-0.227812	1.43656	-1.9163	-0.324298	0.0616434	0.471706	-0.0348419	-0.903209
CHEK2	-0.459332	1.07766	1.97866	-0.565332	-0.989331	-0.618332	0.653665	-1.25433	0.176666
ABL1	2.32558	-0.200018	0.411231	-1.32176	0.122399	-0.93889	0.0619458	0.330626	-0.791115
TFDP1	0.595724	1.82887	0.97103	-1.68292	-0.449771	0.0327648	0.247225	-0.583809	-0.959115
MCM4	1.47535	0.755627	1.60754	-1.31541	-0.713194	0.0505927	-0.199107	-0.771947	-0.889453
GSK3B	-0.946059	0.946059	1.57676	-1.10374	0	-0.788382	0.630706	0.946059	-1.26141
PCNA	1.26444	1.22744	0.755583	-1.52042	-1.12258	0.801843	-0.0956044	-0.308401	-1.0023
MCM3	2.08892	-0.0950222	1.29026	-1.21173	-0.328258	-0.257581	-0.109158	-0.264649	-1.11278
HDAC3	2.16209	0.0721651	0.638054	-1.79913	-0.0114321	0.0271512	0.0400123	-0.429418	-0.699501
CCNH	1.76331	0.983082	0.788026	-1.22495	0.031209	-0.52275	0.202858	-0.538355	-1.48243
BUB1	-1.1941	0.908555	-0.142773	-0.376401	-0.61003	-0.726844	2.31032	0.324484	-0.493215
YWHAG	0.671935	2.22751	0.62365	-0.693106	0.219097	-1.22424	-0.507794	-0.507794	-0.809252
MPEG1	-0.0484584	1.96598	0.731128	-1.10604	0.151474	-0.649264	0.645011	-0.107884	-1.58195
CDK2	2.36186	0.25872	0.671837	-1.13086	-0.667664	0.271239	-0.529959	-0.792851	-0.442328
CDKN1B	0.595939	0.14269	1.99346	-1.21706	0.463742	-0.631612	-0.197248	0.3882	-1.53811
BUB3	1.78395	1.07473	0.33346	-1.59785	-0.487947	0.714113	-0.716339	-0.80449	-0.299625
SMAD3	1.36537	0.559577	1.0632	-1.62277	-0.179065	0.526002	0.0223831	-0.0783408	-1.65635
MCM7	1.09085	0.78799	-0.14582	-1.63487	-0.473916	0.914181	1.24228	-0.499154	-1.28154
PLK1	-0.405814	1.0646	-0.975009	-0.548113	-0.880143	0.258246	2.29786	-0.405814	-0.405814
MCM5	-0.195704	-0.405386	0.789804	-0.803783	-1.34896	1.1253	1.94306	-0.71991	-0.384418
CCNB3	2.14536	-0.696971	-1.28504	-0.304925	0.0871214	-0.794982	-0.402936	0.0871214	1.16525
CDKN2A	0.621052	-0.975938	0.141955	-0.65654	0.461353	-0.816239	-1.45504	0.780751	1.89864
PTTG1	2.03552	0.307811	0.330152	-1.69544	-0.131564	0.843997	-0.310293	-0.690092	-0.690092
CDK4	1.92171	0.180496	1.31254	-1.17999	0.195725	0.023126	-0.778951	-0.601276	-1.07338
RB1	0.811374	-0.361119	1.49019	-1.61589	-0.607959	1.26391	0.297123	-0.134848	-1.14278
CCNB2	0.10812	0.0139509	-0.864957	-0.959126	-1.05329	1.0812	2.21122	-0.331334	-0.205776
E2F1	2.67821	-0.650422	-0.102027	-0.369848	0.165794	-0.701436	0.0765203	-0.803463	-0.293328
CDC7	0.085848	0.761901	2.11401	-0.879942	-0.879942	0.85848	-0.300468	-0.783363	-0.976521
HDAC2	0.840837	0.0972066	-0.515195	-1.65251	-0.952624	1.7157	1.05955	-0.0340223	-0.558938
ATR	0.15268	-1.14292	2.42979	-0.161404	-0.161404	-0.55401	-0.59327	0.741588	-0.711052
HDAC1	1.6506	0.969806	1.04045	-1.20102	0.314705	0.0449579	-1.12395	-0.912003	-0.783552
ATM	0.119831	-1.7768	1.12393	0.231397	-0.326435	-0.586757	1.53301	0.75204	-1.07021
CCND2	-0.790742	0.100593	1.01059	-1.06141	-0.856075	1.25326	1.41193	0.28726	-1.35541
EP300	1.11309	1.56932	0.375344	-1.20692	0.889823	-0.304158	-0.381815	-0.498301	-1.55638
CDH1	-0.741327	-0.144118	0.0308454	-0.734328	-0.699335	0.849674	2.44068	-0.169779	-0.832308
ESPL1	2.70326	-0.335503	-0.114327	-0.345119	0.0587665	-0.258572	-0.623993	-0.989413	-0.0950948
CCNB1	-0.125895	1.33763	-1.73105	-0.597999	-0.73963	0.818314	1.57368	-0.314736	-0.220315
E2F5	2.07691	-0.644386	0.515509	-1.17972	-0.465941	1.18468	-0.867443	-0.153661	-0.465941
CDKN1A	-0.56046	2.27709	-0.136186	-0.823364	-0.622106	1.06229	0.317097	-0.613041	-0.901329
SKP2	2.10031	-1.51711	0.327066	-1.127	0.468926	0.433461	-0.701418	0.078811	-0.0630488
E2F3	0.860442	1.82844	-0.537776	-0.752886	0.645331	-0.107555	-1.82844	0.322666	-0.430221
WEE1	-0.746733	1.81349	0.533381	-0.946751	-0.666726	1.45346	0.213352	-0.786737	-0.866744
CDC25C	-0.0186081	-0.186081	-1.02344	1.32117	-1.86081	0.48381	-0.688499	1.1537	0.818755
CDC25B	2.36741	0.295046	-0.433766	-0.490804	0.96682	-0.509816	-0.826691	-0.864716	-0.503479
MDM2	-0.0446292	1.83723	0.238022	-1.42813	0.647123	0.847954	-0.148764	-0.490921	-1.45789
MCM2	-0.0674425	-0.384729	0.70508	-0.936531	-1.25382	2.27772	0.553335	-0.384729	-0.508884
HDAC4	1.77538	-0.545358	-0.278607	-1.18556	-0.358632	1.77538	-0.625384	0.0681698	-0.625384
CDC14B	2.13038	-1.03439	0.882952	-0.456876	0.259239	0.444042	-1.17299	-0.849584	-0.202771
E2F2	-1.24654	-0.545363	-1.07125	-0.0194772	-0.194772	0.506408	2.25936	0.681703	-0.370067
PRKDC	1.01129	-0.403151	1.71852	0.150327	1.01129	-0.864383	-1.20262	-0.157161	-1.26412
CDC20	-0.442628	0.398988	-0.0498735	-1.22814	-0.162089	1.74557	1.52114	-1.17203	-0.610951
CCNE1	-0.59976	-0.59976	-0.59976	1.55938	-1.67933	0.479808	-0.59976	1.01959	1.01959
TRP53	-0.642623	0.872867	1.44504	-0.395196	1.12803	-0.11684	0.470798	-1.0215	-1.74058
CDK6	0.448196	-1.34459	0.659745	-0.785239	-0.634646	2.04019	-0.681258	0.806753	-0.509151
SMAD4	0.479544	0.432632	0.667192	-0.411782	-1.06855	2.21529	-0.505606	-1.02164	-0.787078
E2F6	0.419067	0.24763	-0.609551	-1.98104	1.61912	1.10481	-0.0952424	-0.780988	0.0761939
CCNA1	1.143	-1.143	-1.524	0.762001	0.381	-0.381	-1.143	0.762001	1.143
CDC6	-1.325	0.423999	0.106	1.378	-1.325	0.741999	1.378	-0.688999	-0.688999
CCND3	-0.0880597	1.83101	-0.78436	-1.02212	0.285565	1.60457	-0.342804	-0.971173	-0.512633
CDC25A	-0.455877	-0.455877	-0.386727	-0.571127	-0.340627	2.17182	1.48032	-0.571127	-0.870776
E2F4	-0.13995	0.569976	-1.07888	-1.07888	-0.071247	2.47075	-0.41476	-0.0483462	-0.208652
TBC1D8	0.699832	-1.03091	-0.816801	-0.656217	-0.406418	2.41274	0.200235	0.146707	-0.54916
HDAC5	0.829196	-1.31436	0.273458	-0.615722	1.52784	1.13882	-0.941226	0.329032	-1.22703
TGFB1	0.297219	-0.454177	-0.604456	-0.469205	-0.123563	2.68666	-0.318926	-0.138591	-0.874958
RBL1	-0.0255405	-1.09824	0.242634	-0.638512	0.817295	2.00493	-1.40473	0.625742	-0.52358
CCNA2	-1.75289	0.398384	-0.892381	0.541803	-0.318707	1.97599	-0.605544	0.541803	0.111548
CCNE2	-0.513093	-0.513093	-0.183247	0.971211	-0.678015	1.96075	-1.33771	-0.678015	0.971211
PKMYT1	-0.749664	0.222358	-0.806841	-0.0635308	-0.292242	2.62382	0.16518	-0.292242	-0.806841
GADD45A	-1.02708	0.0165657	-1.62344	0.0165657	0.762024	1.95476	0.0165657	0.612932	-0.728893
CHEK1	-0.486752	-0.212954	-0.76055	2.25123	-0.76055	1.29293	-0.486752	-0.76055	-0.076055
CDC14A	-0.213327	-0.542461	-0.377894	-0.213327	1.4872	1.76147	-1.31044	0.499796	-1.09102
MCM6	-0.587066	-0.994944	-0.907093	0.0404392	1.08837	2.30573	-0.147812	-0.405089	-0.392539
