## Supplemental Table 11 for "Oncogenic KRAS cells use Wnt signalling and cell dormancy to override homeostatic cell elimination mechanisms in adult pancreas"

### Sheet: Sheet1
Id	norm.WT_1	norm.WT-2	norm.WT-3	norm.KC-2	norm.KC-3	norm.KC-4	norm.PC-1	norm.PC-2	norm.PC-3
DVL3	1.78525	-0.0771621	-1.68704	-0.0140295	1.28019	0.475248	-0.503307	-0.471741	-0.787404
SOX2	1.00996	-1.05587	-0.0229537	-0.642702	-0.436119	-1.05587	-0.229537	0.183629	2.24946
MAPK10	-0.332695	-1.31041	1.50052	-0.760446	-0.760446	-0.943767	0.339485	0.828343	1.43942
FZD10	-0.543214	-1.08643	1.35804	0.271607	-0.814822	-1.35804	-0.271607	1.08643	1.35804
PAFAH1B1	1.24741	0.0607774	-0.940579	0.109301	2.08996	-0.323002	-0.305357	-0.746483	-1.19202
CCND3	1.83199	-0.626827	-0.850356	0.379053	1.61911	-0.211702	-0.802457	-0.371365	-0.967442
POU5F1	0.0811107	-1.01388	0.446109	-0.283887	-0.648886	-1.37888	0.446109	2.2711	0.0811107
NANOG	-0.668153	0.233854	-0.0668153	-0.0668153	-1.87083	-0.367484	-0.0668153	0.835191	2.03787
PLAU	-0.773527	1.86371	-0.787705	-0.348166	-0.135485	1.46671	0.559271	-0.886956	-0.95785
PRKCE	1.71721	-0.847642	-0.45305	-0.255754	-0.058458	1.65144	-1.17647	0.336134	-0.913407
WNT10A	0.242536	-1.21268	1.33395	-1.21268	1.69775	0.606339	-0.485071	-0.848875	-0.121268
PPARD	-0.741194	1.90943	-0.520308	0.186526	0.716651	0.981714	-0.785371	-0.211069	-1.53638
FZD8	-1.20096	-0.480384	0.960769	-1.20096	0.480384	-1.20096	0.480384	1.68135	0.480384
LEF1	-1.14244	-0.595527	1.15459	-0.376762	0.0607681	-0.814293	-0.26738	2.24842	-0.26738
PPP2R2C	-0.567161	-1.58805	1.19619	-0.288737	-1.30963	-0.195928	0.453729	1.01058	1.289
CTNND1	1.25107	1.18272	-1.36307	1.01186	0.225913	0.225913	-0.167062	-0.850498	-1.51685
APC	0.8699	1.09313	-0.99569	0.152365	1.60338	-0.437608	0.248037	-1.25081	-1.2827
LRP6	0.160173	1.3855	-0.61209	1.46787	0.17047	-0.395856	0.391852	-0.617238	-1.95068
PPP2R5C	1.37201	0.815821	-1.6226	-0.0048987	1.35166	-0.656048	-0.235514	0.191803	-1.21224
WNT7B	-0.0653609	-1.94775	0.875836	-0.41831	-0.0653609	-0.653609	-0.41831	1.22878	1.46408
TP53	0.856038	1.31433	-0.159647	1.06041	0.0633083	0.533991	-0.661296	-1.23726	-1.76988
PPP2R5E	0.257472	0.998992	-0.762117	-0.113288	1.60148	-1.08653	0.859957	-0.0669428	-1.68902
WNT16	-0.695639	-1.35467	0.951928	-0.0366126	-0.695639	-0.0366126	-0.0366126	2.26998	-0.366126
NKD2	0.4	-0.2	0.7	1.3	-0.5	-0.2	-0.8	1.3	-2
WNT10B	0.564994	-2.15908	0.564994	-0.706243	0.201784	0.0201784	-0.524637	1.65463	0.383389
FZD1	2.14125	0.477545	-1.3248	0.754829	0.338903	-0.631592	-0.354308	-1.04752	-0.354308
WNT9B	-1.57215	-1.30005	1.42098	-0.211636	0.332571	-0.483739	-0.211636	0.604674	1.42098
NKD1	0.539164	-1.72532	-0.107833	-0.754829	0.539164	-0.107833	-0.107833	2.15666	-0.431331
RHOA	1.09496	1.6551	-0.963555	1.32411	-0.616013	-0.278656	-0.313028	-1.03612	-0.866803
MAP3K7	-0.0695834	2.24273	-0.79218	0.267629	0.942052	-0.9367	0.074936	-0.840354	-0.888527
WNT2	-0.873196	-0.382023	-0.504817	-0.382023	-0.382023	0.600323	2.44222	-0.99599	0.477529
TCF7	-1.03177	0.223085	-1.28274	0.223085	-0.0278856	-0.278856	2.23085	0.725025	-0.780796
AXIN2	0.725319	1.9122	0.428597	0.131876	-0.164845	0.131876	-0.461566	-1.94517	-0.758288
WNT6	-1.19849	-1.75641	1.03318	0.289291	-0.826545	0.661236	-0.268627	1.03318	1.03318
MYC	2.65641	0.171491	-0.69275	-0.000998199	-0.0405269	-0.126771	-0.369334	-0.843678	-0.75384
PPP2R1A	1.28582	1.92151	-0.99377	0.596919	-0.680363	-0.213209	-0.0239819	-1.01742	-0.875503
PRKCA	-1.4899	-1.27706	1.06421	-0.0709476	1.06421	-0.709476	0.425685	-0.425685	1.41895
NFYA	2.63813	0.204554	-0.538161	0.236159	-0.617174	-0.135199	-0.245816	-0.727791	-0.814704
CD44	2.6496	-0.00826354	-0.709218	-0.363389	-0.500047	0.390556	-0.0947208	-0.713867	-0.65065
FOSL1	2.81977	-0.397151	-0.397151	-0.278006	-0.278006	-0.278006	-0.278006	-0.397151	-0.516296
PRKD1	-1.03923	-1.55885	0.519615	0	1.90526	-1.03923	0.519615	0.34641	0.34641
PRKCQ	-2.21999	0.955624	0.22788	1.48489	-0.169072	-0.830658	0.22788	0.360197	-0.0367548
WNT3	0.638396	-1.60987	0.138782	-1.11025	-0.111025	1.63763	-0.860447	1.13801	0.138782
MMP7	0.22154	-0.775388	2.2154	-1.27385	0.22154	0.22154	-1.27385	0.22154	0.22154
LDLR	1.10918	1.70767	-0.471464	-1.86795	0.119358	0.503008	-0.479137	-0.786057	0.165396
FZD5	-0.12958	-1.55496	-0.259161	-0.647901	1.42538	0.259161	-1.03664	0.259161	1.68454
LRP5	-1.7159	-0.175441	-0.367999	1.05693	1.24948	-0.945671	0.864369	0.902881	-0.868648
WNT1	-0.461566	1.31876	1.9122	-0.461566	-1.05501	-0.461566	-1.05501	-0.461566	0.725319
FZD2	-0.29361	-1.8791	-0.822108	1.29188	0.763386	0.234888	1.29188	-0.822108	0.234888
GSK3B	1.00197	1.27102	-1.74417	0.129885	-0.324712	-0.231937	0.732921	0.649424	-1.4844
PRKCI	-0.175082	0.312647	-1.82586	0.162576	1.43817	-0.175082	1.51321	-0.2126	-1.03799
TCF7L2	1.17368	-0.397974	-1.52546	-0.688388	1.48117	-0.0563111	0.769375	0.513127	-1.26922
TCF7L1	-0.186299	-1.23423	-0.60547	-0.60547	1.07122	1.69997	0.0232873	-1.23423	1.07122
FZD3	-1.11025	-0.235929	-0.61064	-0.860447	2.13724	1.01311	0.0138782	-0.860447	0.513493
WNT11	-1.20141	-1.20141	1.14917	0.443999	0.208941	0.914115	-1.67153	0.679057	0.679057
FZD9	-0.863868	-0.475128	-0.475128	-0.0863868	2.6348	-0.0863868	-0.0863868	-0.863868	0.302354
WNT5A	-1.11658	-0.558291	-0.139573	0	0.418718	2.23316	-1.39573	0	0.558291
MAP2K4	-0.471341	-0.766156	-0.684263	0.314834	2.60784	0.101912	0.151047	-0.585991	-0.667885
PRKCH	-1.18395	-0.391955	-0.203588	1.08501	2.24518	-0.430484	0.190269	-0.426203	-0.884277
CSNK1E	0.050361	-0.251805	-1.24464	-0.489221	2.40294	0.50361	0.244611	-1.00722	-0.208638
FBXW2	-0.153117	-0.299136	-0.983601	0.0567852	2.6395	-0.143991	0.129795	-0.36302	-0.883213
DVL2	-0.885133	-0.200687	-0.618959	0.864008	2.42303	-0.181674	0.103512	-0.733034	-0.771059
FZD7	-1.46022	0.889987	-0.740767	1.1298	0.65017	0.746097	0.93795	-1.26836	-0.884657
FOXD3	-0.919239	-0.919239	0.353553	0.989949	-0.282843	2.26274	-0.919239	-0.282843	-0.282843
WNT7A	-0.486664	0	0	-1.45999	1.94666	0.486664	0.486664	0.486664	-1.45999
PPM1J	0.508987	0.508987	-0.865277	0.508987	1.42516	-2.23954	0.508987	-0.407189	0.0508987
RACGAP1	0.538116	-1.37244	-0.394947	-0.172789	1.69334	0.982432	-1.06142	-1.01699	0.804705
PRKCD	0.0731756	-0.887954	-0.739735	0.611041	2.42175	0.166385	-0.0750432	-0.505947	-1.06368
CCND1	-0.897305	0.649754	-0.588863	-0.881786	2.44221	0.296695	0.0668183	-0.552005	-0.535516
PRKCZ	-0.376937	-0.204441	-0.951926	-0.146942	1.86552	1.75052	-0.491935	-0.549434	-0.894427
JUN	-0.33084	-0.362257	-0.489221	-0.133253	2.7524	0.0594001	-0.158439	-0.629687	-0.708098
WNT5B	-0.98773	1.23466	0.790184	-0.98773	0.345705	-1.87669	-0.098773	0.790184	0.790184
FZD4	-0.427362	0	-0.747883	-0.142454	2.49294	0.605429	0.0356135	-0.854724	-0.961564
PPP2R1B	0.870293	0.430592	-1.61141	-0.113444	1.82422	-0.910868	-0.515883	0.728695	-0.702197
WNT3A	-0.988372	-0.304114	0.722272	-0.988372	0.0380143	2.43291	-0.646243	0.0380143	-0.304114
PPP2CB	1.24537	-0.110476	-1.73749	0.070303	1.96848	-0.472034	-0.291255	-0.381645	-0.291255
ZBTB33	0.0241578	-0.628104	-0.628104	0.0241578	2.19836	1.00255	-0.301973	-0.193263	-1.49779
AXIN1	-0.268673	0.0484492	-0.823637	-0.0308313	2.68453	0.10791	-0.486694	-0.486694	-0.744356
MAPK9	0.0975538	0.268868	-1.42286	-0.480631	1.96059	1.31817	-0.737602	-0.37356	-0.630531
WNT4	-0.366679	0.18334	-0.779194	-0.366679	2.52092	0.458349	0.0458349	-0.641689	-1.0542
CTBP1	0.330257	-0.278705	-1.03266	-0.162712	2.49062	0.344756	-0.148213	-0.467193	-1.07615
PPP2R2B	0.0928477	-0.862157	-0.265279	-0.145903	1.88348	1.40598	-0.265279	-1.57841	-0.265279
CTNNB1	0.177356	0.0814467	-1.09687	-0.288489	2.46548	0.465083	-0.158326	-0.795437	-0.850243
WNT2B	0.256074	0.448129	-1.08831	2.17663	-1.28037	0.448129	-0.896258	0.256074	-0.320092
ESRRB	-0.214006	-0.564198	1.53695	-1.61477	-0.389102	-0.739294	0.136186	1.71205	0.136186
DVL1	1.1163	-0.455997	-1.14887	-0.0296102	2.28887	-0.455997	-0.216154	-0.802436	-0.296102
FZD6	-0.37136	-0.103981	0.0297088	-1.03981	2.30243	0.430778	0.564467	-1.30719	-0.50505
PPP2R2A	0.58563	-0.0245474	-0.887212	-0.350676	2.50032	-0.613684	0.206899	-0.519001	-0.897732
FRAT1	-0.190172	1.38971	-1.57257	-0.321829	0.731429	1.45554	0.270629	-0.585143	-1.1776
NLK	0.328639	0.585834	-1.08594	1.22882	0.585834	0.971627	0.328639	-1.21453	-1.72892
PPP2R3A	-0.885666	0.69921	0.046614	-0.69921	1.25858	1.81795	-0.093228	-1.21196	-0.93228
PPP2CA	0.980376	0.0311016	-1.10073	-0.321834	2.1974	0.286676	-0.212302	-1.06422	-0.796471
CTBP2	0.67082	0.204973	-0.931695	-0.149071	2.32924	-0.316776	0.204973	-0.894427	-1.11803
CCND2	0.0780462	1.00353	-1.10372	-0.894894	1.25032	1.41169	0.267888	-1.40272	-0.610131
ROR1	-0.900937	-1.38744	1.36942	-1.38744	0.558581	0.882919	0.72075	0.72075	-0.5766
ROR2	-0.181912	0.841344	-0.591215	-1.61447	1.04599	0.22739	-1.40982	0.22739	1.4553
