## Supplemental Table 12 for "Oncogenic KRAS cells use Wnt signalling and cell dormancy to override homeostatic cell elimination mechanisms in adult pancreas"

### Sheet: Sheet1
	norm.WT_1	norm.WT-2	norm.WT-3	norm.KC-2	norm.KC-3	norm.KC-4
NDRG2	0.84187	0.00713449	-0.667075	-0.153392	2.09397	0.713449
HSPA9	0.581174	0.641642	-0.870081	1.26649	0.860002	0.134375
CRYGS	-0.370625	-0.370625	-1.03775	-0.370625	-0.370625	0.2965
MSTN	-1.3598	-0.485643	-0.777029	-0.194257	-1.3598	1.26267
WNT2	-0.873196	-0.382023	-0.504817	-0.382023	-0.382023	0.600323
EEF1A2	-1.41421	-1.71726	1.01015	0.404061	-0.808122	0.404061
NOTCH4	-1.76045	-1.41223	0.76415	0.154765	-0.280511	0.154765
KCNH3	-0.305709	-1.6814	0.106998	-0.855985	0.382136	0.519705
SYT2	-0.62924	-2.07077	0.709325	0.0915258	0.606358	-0.526273
ADCYAP1	-1.066	-2.02541	0.852803	-0.426401	-0.1066	0.852803
GAST	-0.988105	-1.51122	-0.464991	0.0581238	1.10435	-0.464991
MCF2	-1.16496	-0.797081	0.122628	1.04234	-1.34891	0.858395
FLNC	-0.518089	-1.77078	0.247446	-0.239713	-0.726872	1.9177
SFXN5	-0.716409	0.287738	-1.24491	-0.769258	2.03178	-0.45216
FGF12	-1.40851	-1.40851	0.655122	-1.11371	1.24473	0.949927
PRR7	-1.17988	-1.64157	-0.256495	-0.256495	0.205196	2.05196
NOG	-0.989949	-2.26274	0.282843	0.282843	0.282843	1.55563
CLEC10A	-0.750506	-0.413851	-0.269727	2.17817	0.173645	-1.11852
ZNF771	-1.82264	-0.650945	0.325472	-0.650945	2.08302	0.520756
SMPX	-1.08183	-1.50515	-0.23518	0.188144	0.611469	1.88144
LYSMD2	0.865277	-1.42516	-0.967075	-1.19612	1.55241	1.09432
PHLDA2	-0.0696733	-0.0696733	-1.32379	1.18445	-1.32379	1.81151
ARHGAP8	0.562878	-1.33684	-0.703598	-0.703598	0.14072	2.25151
PLEKHH3	-1.07187	-1.07187	-0.171499	1.62924	1.75786	-0.685994
DRP2	-0.737783	-0.193517	-0.193517	-0.846637	-0.30237	2.52781
LRRFIP2	-0.397372	-0.027405	-0.890662	-0.43848	2.64458	-0.479587
EML3	-0.924999	-0.154846	-0.888325	1.8989	0.505286	0.211894
SNCG	-0.324443	-0.324443	-0.811107	0.648886	1.62221	-0.324443
ITM2B	-0.912821	-0.758546	-0.491633	1.90947	1.39423	-0.197954
TFPI2	-0.878962	0.190046	-0.451359	-1.52037	1.04525	2.11426
ETV5	-1.72833	0.45983	0.329017	1.93149	-0.0158562	-0.55695
CAPN6	-0.383201	-0.609352	-0.778966	-0.722428	2.50023	0.860632
DMD	-0.700579	-0.471677	-0.326012	-0.638151	0.319075	2.67052
CRYBA2	-0.847998	-0.370999	0.106	-0.847998	2.491	0.106
GSE1	-1.07652	0.196849	-0.467518	-0.799701	2.35604	0.639761
APBA1	-1.69411	1.33043	-0.906901	1.12327	0.998972	0.00460356
MYH14	-0.0958382	-0.771886	-0.632014	-0.911758	2.37523	1.06976
BAG2	-0.53009	-0.257472	-1.07533	-0.393781	2.05978	1.51454
F2RL2	0.630537	-1.16152	-0.564165	1.07855	-0.265489	1.07855
MAPRE3	-0.779125	-0.499881	-0.437827	1.0825	2.38564	-0.4068
MINK1	-0.860488	0.0575972	-0.866734	1.69391	1.59399	-0.248431
GAS2L1	0.415482	-0.895715	-0.410087	-0.215835	2.60081	-0.701464
PFN2	-0.754606	-0.0164045	-0.754606	-0.0902246	2.1982	0.943257
LMO4	-0.0147479	0.117983	-1.30887	-0.213844	2.49054	0.151165
TNXB	0.889555	-0.324838	-1.17941	0.07996	-0.264868	1.42929
FBXO30	-0.327208	-0.689895	-0.342977	-0.0867297	2.70833	0.161633
ATP1B1	-0.191698	-0.429951	-0.651774	-0.553186	2.66734	0.523062
NUAK1	-1.88487	1.37836	-0.464991	0.730699	1.05453	0.232495
REXO2	-0.40127	-0.443973	-0.694089	0.190468	2.58182	0.477186
MAP2K1	-0.650482	-0.550122	-0.3954	1.75398	1.52817	0.0896736
IL6	0.447491	-0.931762	-0.986932	0.447491	0.557831	2.15776
CSNK1G2	-0.0459983	-0.218492	-0.701474	0.160994	2.7139	-0.770471
BRD2	0.2836	-0.574846	-0.997516	1.35502	1.95462	-0.427403
ABCB6	-0.75	0	-0.25	-1	2.5	0.75
TBL1X	-0.775505	0.777535	-1.07698	1.02419	1.93775	-0.528845
EIF4G1	0.133898	-0.490525	-0.983644	0.851692	1.76207	0.43152
SYTL1	-0.139029	-0.161779	-0.685034	-1.16279	1.86299	1.70374
RAB5IF	-0.07497	-0.344862	-0.7497	-0.209916	2.62395	0.464814
UBXN4	0.142904	-0.58732	-0.912388	0.548061	2.29589	0.604595
BCL9L	-0.238373	-0.284019	-0.557894	1.86134	0.583253	0.309378
ADAM15	0.216625	-0.300239	-0.718015	1.61189	1.67884	-0.93226
PPP2R2B	0.0928477	-0.862157	-0.265279	-0.145903	1.88348	1.40598
NOL4L	0.636738	-0.578853	-0.636738	0.0578853	2.08387	-0.347312
ABCA2	-0.650178	0.426517	-0.790616	2.11178	0.520142	0.566955
RABEP1	0.139842	-0.0786614	-0.830315	-0.0349606	2.62205	-0.00874015
ROM1	-0.431802	0.0539753	-0.674691	0.17542	1.7542	1.63275
MGST1	-0.205294	0.954718	-1.32046	1.27761	1.56163	-0.713547
SEL1L3	-0.0931049	0.130347	-0.819323	-0.372419	1.30347	2.08555
GADD45G	0.669646	-0.207895	-1.03131	-0.896011	1.94923	1.15674
RB1CC1	-0.0748777	0.316712	-0.867165	0.0526168	2.53876	-0.0839844
RBM39	0.710368	-0.314108	-1.04743	0.497741	2.00305	0.299611
MIA2	0.0317416	0.473238	-0.995943	-0.658328	1.24493	2.03146
TOMM70	1.07044	0.170382	-1.62974	0.770423	1.70382	-0.229645
SRPX2	1.02398	-0.0497076	-1.30234	-0.497076	0.576608	1.91871
MIDEAS	0.419031	0.673275	-1.38186	1.49957	-0.237765	0.694462
JOSD1	0.346908	0.630742	-1.24256	-0.334293	2.33375	-0.0504594
GPX2	0.508086	-0.391476	-0.391476	-0.691331	2.15728	1.18276
TGIF1	0.899729	-0.0413389	-1.07542	-0.711576	0.976328	1.93107
RTN3	-0.0169058	0.27939	-0.521409	1.7929	1.15627	0.351462
SQSTM1	0.259811	0.230173	-0.719811	1.03665	0.428281	1.58261
DDX17	0.665121	0.877608	-1.60546	0.652978	1.3208	0.349424
